# Hematological and Neurological Expressed 1 (HN1): a predictive and pharmacodynamic biomarker of metformin response in endometrial cancers

**DOI:** 10.1101/602870

**Authors:** Nicholas W. Bateman, Pang-ning Teng, Erica Hope, Brian L. Hood, Julie Oliver, Wei Ao, Ming Zhou, Guisong Wang, Domenic Tommarello, Katlin Wilson, Kelly A. Conrads, Chad A. Hamilton, Kathleen M. Darcy, Yovanni Casablanca, G. Larry Maxwell, Victoria Bae-Jump, Thomas P. Conrads

## Abstract

Preoperative use of metformin in obese women with endometrioid endometrial cancer (EEC) reduces tumor proliferation and inhibits the mammalian target of rapamycin (mTOR) pathway, though is only effective in select cases. This study sought to identify a predictive and/or pharmacodynamic proteomic signature of metformin response to tailor its pharmacologic use. Matched pre- and post-metformin treated tumor tissues from a recently completed phase 0 window trial of metformin in EEC patients (ClinicalTrials.gov: NCT01911247), were analyzed by mass spectrometry (MS)-based proteomic and immunohistochemical analyses. Hematological and neurological expressed 1 (HN1) was significantly elevated in metformin responders (n=13) versus non-responders (n=7), which was also found to decrease in abundance in metformin responders following treatment; observations that were verified by immunohistochemical staining for HN1. Metformin response and loss of HN1 was assessed in RL95-2 and ACI-181 endometrial cancer cell lines. We further identified that silencing of HN1 abundance does not alter cellular response to metformin or basal cell proliferation, but that HN1 abundance does decrease in response to metformin treatment in RL95-2 and ACI-181 endometrial cancer cell lines. These data suggest that HN1 represents a predictive and pharmacodynamic biomarker of metformin response that, if validated in larger patient populations, may enable pre-operative EEC patient stratification to metformin treatment and the ability to monitor patient response.

**Novelty and Impact:** Hematological and Neurological Expressed 1 (HN1) is elevated in endometrioid endometrial cancer (EEC) patients that respond to metformin vs non-responders and decreases after treatment. HN1 decreases after metformin treatment of EEC cells in vitro, but is not necessary for metformin response or proliferation. We report HN1 as a novel predictive and pharmacodynamic biomarker of metformin response in EEC that may enable pre-operative EEC patient stratification to metformin treatment and the ability to monitor patient response.
