## Supplemental Table 1 for "Hematological and Neurological Expressed 1 (HN1): a predictive and pharmacodynamic biomarker of metformin response in endometrial cancers"

### Sheet: Supplemental Table 1
CASE ID	1=Pre-Metformin Treatment , 2=Post-Metformin Treatment	1=Metformin Responder, 2=Metformin Non-Responder
H0001	1	1
H2501	1	1
H2511	1	1
H2513	1	1
H2515	1	1
H2517	1	1
H2519	1	1
H2521	1	1
H2523	1	1
H3692	1	1
H3693	1	1
H3694	1	1
H3695	1	1
H2494	1	2
H2495	1	2
H2497	1	2
H2499	1	2
H2505	1	2
H2507	1	2
H3094	1	2
H2502	2	1
H2504	2	1
H2510	2	1
H2512	2	1
H2514	2	1
H2516	2	1
H2518	2	1
H2520	2	1
H2522	2	1
H2524	2	1
H3095	2	1
H3096	2	1
H3097	2	1
H2492	2	2
H2496	2	2
H2498	2	2
H2500	2	2
H2506	2	2
H2508	2	2
H3093	2	2
