## Supplemental Table 3 for "Hematological and Neurological Expressed 1 (HN1): a predictive and pharmacodynamic biomarker of metformin response in endometrial cancers"

### Sheet: Supplemental Table 3
Protein	Uniprot Accession	Non-Responders - AverageNormPSMs	Responder versus Non-Responder (Ratio)	Responders - AverageNormPSMs	Responder versus Non-Responder (LogFC, edgeR)	Pvalue (edgeR)	H2494	H2495	H2497	H2499	H2505	H2507	H3094	H2501	H0001	H3692	H2511	H2513	H2515	H2517	H2519	H2521	H2523	H3693	H3694	H3695
Hematological and neurological expressed 1 protein OS=Homo sapiens GN=HN1 PE=1 SV=3	Q9UK76	0.2	14.36	3.5	3.4212	9.78e-06	0	0	0	0	0	1.7	0	8.8	4.8	4.7	2	6.3	3	0	2.7	5.7	3.2	3.5	0	1.5
Echinoderm microtubule-associated protein-like 4 OS=Homo sapiens GN=EML4 PE=1 SV=3	Q9HC35	1.2	3.84	4.6	1.78692	0.000683034	1.5	3.1	0	0	2.1	1.7	0	6.6	6.4	3.7	3	3.1	0	10	4.7	5	1.6	9.8	2.4	3.7
Carbonyl reductase [NADPH] 1 OS=Homo sapiens GN=CBR1 PE=1 SV=3	P16152	20.3	0.63	12.7	-0.729345	0.00097424	15.1	13.3	25	21.1	17.1	27.6	22.9	9.5	20	17.7	10	16.5	7.9	9.2	13.4	8.6	12.8	15.4	15.2	9.6
Tubulin-folding cofactor B OS=Homo sapiens GN=TBCB PE=1 SV=2	Q99426	2.4	2.2	5.4	1.04667	0.00100116	1.5	3.9	3.6	3.4	1.4	0.9	2.5	3.7	4	3.7	5	6.3	9.9	6.9	5.3	5	7.2	3.5	4.8	4.4
Keratin, type I cytoskeletal 13 OS=Homo sapiens GN=KRT13 PE=1 SV=4	P13646	44.4	0.35	15.5	-1.64437	0.00280669	10.6	14.1	17	9.3	9.6	14.7	235.5	14.7	8.8	11.2	10	10.2	16.8	9.2	38.1	17.2	11.2	13.3	12	29.4
DNA replication licensing factor MCM3 OS=Homo sapiens GN=MCM3 PE=1 SV=3	P25205	0.5	7.68	3.6	2.66307	0.00358738	0	0.8	0	1.7	0	0	0.8	5.9	0	1.9	0	8.6	9.9	3.9	0	9.3	2.4	1.4	0	3.7
Protein-glutamine gamma-glutamyltransferase 2 OS=Homo sapiens GN=TGM2 PE=1 SV=2	P21980	26.1	0.47	12.2	-1.19426	0.00430203	9.1	11.7	68.9	16	16.4	27.6	32.7	8.8	28	7.4	17	5.5	0	8.5	12.7	15.1	15.2	17.5	13.6	8.8
Nucleoprotein TPR OS=Homo sapiens GN=TPR PE=1 SV=3	P12270	7.8	1.71	13.4	0.696981	0.00466767	9.8	14.9	3.6	5.1	5.5	6.9	9	16.8	8.8	14.9	11	13.3	15.8	12.3	11.4	10	20.8	16.1	8.8	14
Segment polarity protein dishevelled homolog DVL-2 OS=Homo sapiens GN=DVL2 PE=1 SV=1	O14641	0.6	3.23	1.9	1.55167	0.00496776	0	0.8	0	1.7	0.7	0.9	0	2.9	2.4	0.9	0	2.4	0	0.8	2	2.2	2.4	2.8	2.4	2.9
Mitotic checkpoint protein BUB3 OS=Homo sapiens GN=BUB3 PE=1 SV=1	O43684	2.1	2.23	4.7	1.06257	0.00764808	3	4.7	0	1.7	2.1	0.9	2.5	7.3	1.6	1.9	2	8.6	3.9	2.3	6.7	6.5	4.8	4.9	4.8	5.9
Thyroid hormone receptor-associated protein 3 OS=Homo sapiens GN=THRAP3 PE=1 SV=2	Q9Y2W1	4.1	2.16	8.7	1.02626	0.00788674	3.8	3.9	1.8	5.9	5.5	3.5	4.1	13.9	1.6	5.6	3	12.6	18.7	3.1	12	10	10.4	10.5	6.4	5.9
Keratin, type II cytoskeletal 1 OS=Homo sapiens GN=KRT1 PE=1 SV=6	P04264	43	0.49	21.1	-1.1322	0.00797093	58.3	19.5	44.7	20.2	51.3	11.2	95.7	5.1	33.6	30.7	34	19.6	14.8	21.6	17.4	2.9	21.6	7.7	48.8	16.2
Fatty acid synthase OS=Homo sapiens GN=FASN PE=1 SV=3	P49327	14.5	1.76	25.5	0.757445	0.00911092	14.4	22.7	20.6	19.4	10.9	9.5	4.1	24.2	25.6	22.3	6	27.5	28.6	23.1	27.4	26.6	49.5	18.9	28	23.5
Cytoplasmic aconitate hydratase OS=Homo sapiens GN=ACO1 PE=1 SV=3	P21399	10.8	0.59	6.4	-0.827574	0.0091948	15.9	6.3	9.8	12.6	14.4	8.6	8.2	5.9	9.6	10.2	2	5.5	1	10	1.3	7.2	9.6	7	10.4	2.9
Programmed cell death protein 10 OS=Homo sapiens GN=PDCD10 PE=1 SV=1	Q9BUL8	0.7	3.1	2.1	1.36602	0.00960219	0.8	0	0	2.5	1.4	0	0	1.5	3.2	2.8	3	0	3	0.8	2	1.4	2.4	1.4	3.2	2.2
KH domain-containing, RNA-binding, signal transduction-associated protein 1 OS=Homo sapiens GN=KHDRBS1 PE=1 SV=1	Q07666	2.2	1.97	4.2	0.897279	0.0101415	3	2.3	0.9	1.7	2.1	2.6	2.5	5.1	2.4	4.7	1	1.6	5.9	4.6	6.7	6.5	3.2	4.9	4.8	3.7
Golgin subfamily A member 2 OS=Homo sapiens GN=GOLGA2 PE=1 SV=3	Q08379	2.8	1.88	5.3	0.806268	0.0109574	2.3	3.1	0	3.4	3.4	5.2	2.5	5.1	8.8	2.8	6	6.3	5.9	6.2	5.3	1.4	6.4	4.9	6.4	3.7
Protein FAM49B OS=Homo sapiens GN=FAM49B PE=1 SV=1	Q9NUQ9	5.2	0.55	2.9	-0.91319	0.0112073	4.5	2.3	5.4	4.2	2.7	6.9	10.6	2.9	4.8	2.8	3	0.8	3	2.3	1.3	3.6	4.8	4.2	0.8	2.9
RNA-binding protein FUS OS=Homo sapiens GN=FUS PE=1 SV=1	P35637	4.4	1.74	7.7	0.726108	0.0112139	6.8	7	3.6	2.5	3.4	4.3	3.3	9.5	5.6	4.7	8	13.3	6.9	8.5	7.3	7.2	4.8	7.7	4	12.5
Keratin, type I cytoskeletal 10 OS=Homo sapiens GN=KRT10 PE=1 SV=6	P13645	38.6	0.48	18.7	-1.13608	0.0115107	55.3	25	84.1	10.1	56.1	12.1	27.8	8.8	3.2	19.5	53	5.5	13.8	18.5	32.1	5.7	11.2	16.8	28	26.4
Protein RCC2 OS=Homo sapiens GN=RCC2 PE=1 SV=2	Q9P258	1	3.7	3.8	1.7272	0.0124745	1.5	0	0	3.4	0.7	0	1.6	4.4	1.6	0	0	5.5	9.9	6.9	2	0.7	4	9.8	3.2	1.5
Splicing factor U2AF 35 kDa subunit OS=Homo sapiens GN=U2AF1 PE=1 SV=3	Q01081	1.7	2.23	3.7	1.0694	0.0127231	2.3	2.3	0	3.4	2.1	0.9	0.8	7.3	4	1.9	0	5.5	2	3.9	4	1.4	3.2	7	4	4.4
NADH dehydrogenase [ubiquinone] iron-sulfur protein 2, mitochondrial OS=Homo sapiens GN=NDUFS2 PE=1 SV=2	O75306	7.6	0.49	3.7	-1.08049	0.0132761	4.5	4.7	10.7	6.7	4.8	17.3	4.1	3.7	5.6	0.9	11	3.9	0	2.3	0	5	3.2	4.9	5.6	2.2
Very-long-chain (3R)-3-hydroxyacyl-CoA dehydratase 3 OS=Homo sapiens GN=HACD3 PE=1 SV=2	Q9P035	2.7	0.45	1.2	-1.24104	0.0137265	2.3	3.1	4.5	3.4	1.4	2.6	1.6	0	1.6	2.8	2	0.8	3	0	0	0	3.2	0	2.4	0
Hemoglobin subunit alpha OS=Homo sapiens GN=HBA1 PE=1 SV=2	P69905	56.2	0.48	27.2	-1.13677	0.0148285	14.4	109.5	10.7	14.3	40.4	24.2	179.9	27.1	33.6	74.4	24	18.1	13.8	16.2	22	35.9	20	18.2	12	38.2
Methyl-CpG-binding protein 2 OS=Homo sapiens GN=MECP2 PE=1 SV=1	P51608	4.3	0.36	1.5	-1.50453	0.0154893	3	7.8	3.6	1.7	4.8	3.5	5.7	0	2.4	0	4	0	0	1.5	2.7	2.2	0	0	7.2	0
Ig kappa chain C region OS=Homo sapiens GN=IGKC PE=1 SV=1	P01834	29.3	0.63	18.6	-0.74816	0.0162984	15.1	17.2	40.2	32.9	15.1	23.3	61.3	5.1	20	23.3	18	16.5	18.7	10.8	19.4	26.6	14.4	19.6	32	16.9
Dipeptidyl peptidase 3 OS=Homo sapiens GN=DPP3 PE=1 SV=2	Q9NY33	7.9	1.63	12.9	0.635102	0.0165293	12.1	6.3	3.6	11.8	9.6	7.8	4.1	5.1	16	17.7	10	14.9	11.8	16.2	14	19.4	8.8	11.2	10.4	11.8
Transformer-2 protein homolog alpha OS=Homo sapiens GN=TRA2A PE=1 SV=1	Q13595	1.9	2.02	3.8	0.861072	0.0190845	1.5	0.8	0.9	0	3.4	1.7	4.9	5.1	1.6	3.7	7	3.1	3.9	4.6	2.7	3.6	4	4.9	2.4	2.9
RNA-binding protein Raly OS=Homo sapiens GN=RALY PE=1 SV=1	Q9UKM9	1.3	2.78	3.6	1.31312	0.0197534	0	3.1	0	1.7	3.4	0	0.8	6.6	0.8	2.8	1	2.4	4.9	8.5	4	0	3.2	4.9	4	3.7
Sorbitol dehydrogenase OS=Homo sapiens GN=SORD PE=1 SV=4	Q00796	10.8	0.47	5.1	-1.13443	0.0201364	7.6	4.7	25	11.8	19.8	4.3	2.5	3.7	8	2.8	2	3.9	0	7.7	1.3	7.9	2.4	11.2	13.6	2.2
Far upstream element-binding protein 1 OS=Homo sapiens GN=FUBP1 PE=1 SV=3	Q96AE4	7.4	1.58	11.7	0.587946	0.0201858	9.1	10.9	3.6	11	8.2	6	3.3	12.5	9.6	10.2	15	18.1	3	10	11.4	8.6	12.8	15.4	12	14
Membrane-associated progesterone receptor component 1 OS=Homo sapiens GN=PGRMC1 PE=1 SV=3	O00264	3.7	2.28	8.4	1.08379	0.0206176	5.3	2.3	0.9	2.5	4.8	5.2	4.9	2.9	7.2	14	8	2.4	13.8	9.2	4.7	19.4	3.2	2.1	18.4	4.4
SWI/SNF-related matrix-associated actin-dependent regulator of chromatin subfamily E member 1 OS=Homo sapiens GN=SMARCE1 PE=1 SV=2	Q969G3	1	2.42	2.5	1.111	0.0206803	0.8	3.1	0	2.5	0.7	0	0	2.2	0	2.8	2	2.4	3.9	4.6	2.7	0.7	2.4	2.1	3.2	2.9
26S proteasome non-ATPase regulatory subunit 9 OS=Homo sapiens GN=PSMD9 PE=1 SV=3	O00233	1.2	2.34	2.9	1.13971	0.0222266	0.8	4.7	0	0	0.7	2.6	0	5.9	2.4	0.9	2	3.9	0	4.6	4	2.9	2.4	2.8	2.4	3.7
Nuclease-sensitive element-binding protein 1 OS=Homo sapiens GN=YBX1 PE=1 SV=3	P67809	23.3	1.39	32.5	0.421482	0.0224879	29.5	32.1	20.6	27.8	18.5	25.9	9	40.3	31.2	25.1	33	41.6	34.5	40.8	27.4	36.6	28	28	24	32.3
Heat shock protein HSP 90-alpha OS=Homo sapiens GN=HSP90AA1 PE=1 SV=5	P07900	27.2	1.35	36.8	0.37184	0.0226891	30.3	32.8	23.3	27.8	31.5	22.5	22.1	30	35.2	22.3	34	31.4	33.5	43.2	36.1	49.5	51.1	33.6	41.6	36.7
Actin, aortic smooth muscle OS=Homo sapiens GN=ACTA2 PE=1 SV=1	P62736	59.9	0.81	48.6	-0.376939	0.0227893	62.8	50.8	98.4	48.9	57.5	40.6	60.5	47.6	51.2	35.3	44	52.6	55.2	50.9	48.7	53.1	53.5	41.3	52.8	45.6
Exportin-2 OS=Homo sapiens GN=CSE1L PE=1 SV=3	P55060	5.7	1.67	9.6	0.670247	0.0229415	7.6	7.8	2.7	8.4	5.5	0.9	7.4	12.5	13.6	4.7	3	12.6	7.9	10.8	4.7	11.5	10.4	11.2	12.8	9.6
Cytochrome b-c1 complex subunit 7 OS=Homo sapiens GN=UQCRB PE=1 SV=2	P14927	3.6	0.62	2.3	-0.776246	0.0252371	3.8	3.1	2.7	2.5	4.1	3.5	5.7	0.7	3.2	0.9	4	1.6	4.9	0.8	2.7	3.6	2.4	0	2.4	2.2
Proliferating cell nuclear antigen OS=Homo sapiens GN=PCNA PE=1 SV=1	P12004	1.6	2.63	4.2	1.29362	0.02538	2.3	1.6	0	3.4	1.4	2.6	0	2.9	0.8	0	0	7.9	5.9	9.2	2.7	5	8.8	4.2	5.6	1.5
UPF0568 protein C14orf166 OS=Homo sapiens GN=C14orf166 PE=1 SV=1	Q9Y224	9.4	0.69	6.5	-0.577596	0.0256601	11.4	15.6	13.4	6.7	7.5	3.5	7.4	8.1	7.2	2.8	3	7.1	7.9	7.7	6	6.5	5.6	9.1	8	5.1
Keratin, type II cytoskeletal 2 epidermal OS=Homo sapiens GN=KRT2 PE=1 SV=2	P35908	28	0.57	16	-0.908034	0.0257017	35.6	18.8	63.5	11	34.9	5.2	27	10.3	6.4	13	49	11	16.8	8.5	20	7.2	9.6	14.7	28.8	12.5
Flap endonuclease 1 OS=Homo sapiens GN=FEN1 PE=1 SV=1	P39748	2.2	2.13	4.6	0.9978	0.0266266	3	0.8	0	5.1	2.1	1.7	2.5	7.3	1.6	8.4	0	6.3	5.9	2.3	2.7	3.6	7.2	7	2.4	5.1
Alanine--tRNA ligase, cytoplasmic OS=Homo sapiens GN=AARS PE=1 SV=2	P49588	4.5	2.5	11.3	1.22355	0.0270328	8.3	4.7	1.8	3.4	3.4	1.7	8.2	16.8	12.8	0.9	2	9.4	1	46.2	6	9.3	4.8	12.6	11.2	13.2
Heat shock cognate 71 kDa protein OS=Homo sapiens GN=HSPA8 PE=1 SV=1	P11142	44.3	1.26	55.7	0.263836	0.0281198	51.5	47.7	39.3	49.8	39.7	41.5	40.9	64.5	47.2	43.7	69	54.2	64.1	50.1	58.1	49.5	53.5	56.8	56	58
Cadherin-1 OS=Homo sapiens GN=CDH1 PE=1 SV=3	P12830	8	1.53	12.3	0.537673	0.0281859	12.1	7.8	0	11.8	11.6	10.4	2.5	12.5	12	9.3	10	14.9	9.9	13.1	10.7	13.6	12	15.4	15.2	11
Serine hydroxymethyltransferase, mitochondrial OS=Homo sapiens GN=SHMT2 PE=1 SV=3	P34897	1.1	3.77	4	1.77339	0.0295751	0	2.3	0	3.4	0	0	1.6	7.3	2.4	0	1	5.5	7.9	12.3	1.3	7.2	0	2.8	0	3.7
Myosin-11 OS=Homo sapiens GN=MYH11 PE=1 SV=3	P35749	26.4	0.57	15.1	-0.924901	0.0305366	10.6	11.7	85	10.1	6.8	10.4	49.9	14.7	14.4	14	15	12.6	20.7	11.6	11.4	35.9	10.4	11.9	14.4	9.6
Luc7-like protein 3 OS=Homo sapiens GN=LUC7L3 PE=1 SV=2	O95232	3.7	2.1	7.7	0.986625	0.0312103	8.3	5.5	0	7.6	3.4	0.9	0	13.2	2.4	12.1	7	3.9	15.8	5.4	5.3	10	6.4	9.1	6.4	2.9
Cold-inducible RNA-binding protein OS=Homo sapiens GN=CIRBP PE=1 SV=1	Q14011	13.5	0.77	10.4	-0.422921	0.0313165	12.1	9.4	17.9	16	12.3	10.4	16.4	12.5	8.8	7.4	10	12.6	11.8	6.2	10	11.5	11.2	9.8	12	11.8
Splicing factor 3A subunit 3 OS=Homo sapiens GN=SF3A3 PE=1 SV=1	Q12874	5.6	1.77	9.9	0.726162	0.0322513	11.4	5.5	0	5.9	9.6	4.3	2.5	10.3	9.6	14	7	8.6	9.9	3.1	6	10.8	12	9.1	19.2	8.8
Collagen alpha-1(VI) chain OS=Homo sapiens GN=COL6A1 PE=1 SV=3	P12109	8.6	0.41	3.5	-1.40726	0.0322592	6.1	0	32.2	1.7	1.4	3.5	15.5	0.7	7.2	7.4	6	0.8	3.9	2.3	0	1.4	8	2.1	4	2.2
Agrin OS=Homo sapiens GN=AGRN PE=1 SV=5	O00468	4.5	0.5	2.2	-1.03164	0.0328025	6.8	2.3	12.5	1.7	2.7	3.5	1.6	5.1	5.6	0.9	1	2.4	2	3.1	1.3	0.7	0.8	1.4	0.8	3.7
Thymosin beta-4 OS=Homo sapiens GN=TMSB4X PE=1 SV=2	P62328	1.9	2.68	5.2	1.34966	0.0330164	2.3	4.7	0.9	5.1	0.7	0	0	2.9	0.8	2.8	0	11	2	16.2	8	3.6	2.4	3.5	5.6	8.8
Nuclear autoantigenic sperm protein OS=Homo sapiens GN=NASP PE=1 SV=2	P49321	1.4	3.04	4.3	1.4764	0.0359411	3	1.6	0	1.7	2.1	0	1.6	0.7	0	0	1	2.4	7.9	3.1	4.7	16.5	6.4	9.1	1.6	2.9
Serine--tRNA ligase, cytoplasmic OS=Homo sapiens GN=SARS PE=1 SV=3	P49591	4.2	1.53	6.5	0.54729	0.0369704	3	5.5	3.6	7.6	4.1	2.6	3.3	5.9	4.8	5.6	6	8.6	5.9	7.7	6.7	6.5	7.2	4.2	8	7.3
Eukaryotic translation initiation factor 3 subunit I OS=Homo sapiens GN=EIF3I PE=1 SV=1	Q13347	0.9	2.58	2.4	1.26837	0.0370321	0.8	0.8	0	3.4	0.7	0	0.8	4.4	0	1.9	0	3.1	2	2.3	3.3	2.2	1.6	5.6	0	4.4
Actin-related protein 2/3 complex subunit 5 OS=Homo sapiens GN=ARPC5 PE=1 SV=3	O15511	2	0.48	1	-1.07619	0.0370831	0.8	3.1	2.7	2.5	1.4	0.9	2.5	2.9	1.6	0	3	0.8	1	0.8	0	0	1.6	0.7	0	0
Transcription factor BTF3 OS=Homo sapiens GN=BTF3 PE=1 SV=1	P20290	1	3.35	3.3	1.56384	0.0374536	3.8	0.8	0	0	1.4	0.9	0	2.2	3.2	9.3	3	1.6	4.9	0	0.7	11.5	1.6	2.8	1.6	0
Transketolase OS=Homo sapiens GN=TKT PE=1 SV=3	P29401	47.7	0.82	39	-0.350321	0.0380777	56	46.1	28.6	33.7	47.2	78.6	43.3	33	29.6	37.2	40	39.3	38.5	47	44.1	43.1	32	43.5	38.4	41.1
Serine/arginine repetitive matrix protein 2 OS=Homo sapiens GN=SRRM2 PE=1 SV=2	Q9UQ35	2.6	2.06	5.3	0.962234	0.0383306	3	7.8	0.9	1.7	1.4	2.6	0.8	5.9	1.6	2.8	3	13.3	3	10.8	2.7	7.9	2.4	7	4.8	4.4
Glial fibrillary acidic protein OS=Homo sapiens GN=GFAP PE=1 SV=1	P14136	70.6	0.4	28.4	-1.40929	0.0389896	5.3	7	40.2	107.1	4.8	59.6	269.8	17.6	2.4	10.2	17	45.5	27.6	18.5	97.5	5.7	10.4	35.7	4.8	76.4
Charged multivesicular body protein 4b OS=Homo sapiens GN=CHMP4B PE=1 SV=1	Q9H444	2.8	1.8	5	0.757936	0.0391657	2.3	6.3	0	3.4	4.1	2.6	0.8	8.1	4	0	6	5.5	2	8.5	4.7	5	5.6	6.3	4.8	4.4
RNA-binding protein 3 OS=Homo sapiens GN=RBM3 PE=1 SV=1	P98179	3.4	1.88	6.4	0.828683	0.0395093	2.3	9.4	0	1.7	4.8	3.5	2.5	4.4	4.8	4.7	0	7.9	4.9	10.8	4.7	7.2	8.8	9.1	5.6	11
Aconitate hydratase, mitochondrial OS=Homo sapiens GN=ACO2 PE=1 SV=2	Q99798	17.8	0.69	12.3	-0.583922	0.0398778	6.8	21.1	12.5	32.9	19.2	15.5	16.4	7.3	16.8	9.3	22	14.1	4.9	17.7	15.4	10	7.2	7	16	12.5
Fidgetin-like protein 1 OS=Homo sapiens GN=FIGNL1 PE=1 SV=2	Q6PIW4	0.8	2.49	2	1.16425	0.0404157	0	1.6	1.8	0.8	1.4	0	0	2.9	2.4	0	4	3.9	0	3.9	2	0.7	1.6	2.1	0	2.2
Erythrocyte band 7 integral membrane protein OS=Homo sapiens GN=STOM PE=1 SV=3	P27105	5.8	0.54	3.1	-0.942688	0.0413153	1.5	1.6	17	3.4	2.7	7.8	6.5	2.2	1.6	9.3	3	2.4	1	2.3	2.7	3.6	2.4	4.2	4	2.2
Microtubule-associated protein 4 OS=Homo sapiens GN=MAP4 PE=1 SV=3	P27816	5.9	1.64	9.6	0.619665	0.0413294	6.1	10.2	4.5	2.5	10.3	3.5	4.1	5.9	13.6	5.6	14	14.9	3	13.1	9.3	12.2	8	7.7	7.2	10.3
Lipoma-preferred partner OS=Homo sapiens GN=LPP PE=1 SV=1	Q93052	1	2.23	2.2	0.961333	0.0416892	0	0.8	2.7	0	2.7	0	0.8	1.5	2.4	2.8	4	3.1	2	1.5	2	2.2	2.4	2.8	2.4	0
26S proteasome non-ATPase regulatory subunit 11 OS=Homo sapiens GN=PSMD11 PE=1 SV=3	O00231	2.2	1.86	4.1	0.759079	0.0428865	5.3	4.7	0	0	2.1	3.5	0	4.4	4.8	3.7	3	3.9	6.9	6.2	3.3	2.2	3.2	2.8	4.8	4.4
Ubiquitin carboxyl-terminal hydrolase 10 OS=Homo sapiens GN=USP10 PE=1 SV=2	Q14694	0.6	2.82	1.6	1.34495	0.043059	0.8	2.3	0	0	0	0.9	0	2.9	1.6	0	0	3.1	0	2.3	1.3	1.4	0	4.2	1.6	2.2
Solute carrier family 2, facilitated glucose transporter member 1 OS=Homo sapiens GN=SLC2A1 PE=1 SV=2	P11166	1.7	2.01	3.4	0.912231	0.0436761	0	0.8	0	3.4	3.4	3.5	0.8	5.9	2.4	0	1	3.9	5.9	3.1	3.3	3.6	5.6	4.9	2.4	2.2
Transcription activator BRG1 OS=Homo sapiens GN=SMARCA4 PE=1 SV=2	P51532	1.9	2.26	4.2	1.05293	0.0449552	6.1	3.9	0	0.8	0.7	0	1.6	6.6	4	1.9	6	4.7	7.9	0.8	5.3	3.6	3.2	1.4	1.6	8.1
Retinal dehydrogenase 1 OS=Homo sapiens GN=ALDH1A1 PE=1 SV=2	P00352	9.8	0.6	5.8	-0.806691	0.0452063	16.7	14.1	6.3	4.2	6.8	12.1	8.2	4.4	8	8.4	13	0	0	3.1	2	5	10.4	6.3	8	7.3
Trifunctional enzyme subunit alpha, mitochondrial OS=Homo sapiens GN=HADHA PE=1 SV=2	P40939	29.7	0.79	23.5	-0.398753	0.0454634	24.2	23.5	51	27	28.7	32	21.3	38.1	23.2	21.4	29	22	19.7	25.4	25.4	21.5	16.8	18.9	20.8	23.5
Protein phosphatase 1G OS=Homo sapiens GN=PPM1G PE=1 SV=1	O15355	1.3	3.15	4	1.56304	0.0476145	1.5	2.3	0	5.1	0	0	0	13.9	0	0.9	1	4.7	2	10.8	4	1.4	4	3.5	0	5.9
Vesicle-fusing ATPase OS=Homo sapiens GN=NSF PE=1 SV=3	P46459	5.6	0.57	3.2	-0.856934	0.048618	5.3	1.6	15.2	3.4	6.2	4.3	3.3	5.9	5.6	4.7	2	3.9	1	2.3	2.7	0	4.8	4.9	2.4	1.5
Histone H2B type 1-A OS=Homo sapiens GN=HIST1H2BA PE=1 SV=3	Q96A08	6.4	0.73	4.7	-0.561866	0.0495772	6.8	3.1	4.5	4.2	9.6	6.9	9.8	5.9	5.6	3.7	5	4.7	7.9	6.9	2	2.9	5.6	4.2	4	2.2
