## Supplemental Table 4A for "Hematological and Neurological Expressed 1 (HN1): a predictive and pharmacodynamic biomarker of metformin response in endometrial cancers"

### Sheet: Supplemental Table 4A
Canonical Pathways - Pre-Metformin Responder Vs. Non-Responder	-log(p-value)	Ratio	z-score	Molecules
Glucocorticoid Receptor Signaling	4.56	0.0236	NaN	HSPA8,KRT13,SMARCE1,HSP90AA1,KRT2,KRT1,SMARCA4,KRT10
BER pathway	3.09	0.167	NaN	PCNA,FEN1
AMPK Signaling	2.98	0.0231	NaN	SLC2A1,FASN,SMARCE1,SMARCA4,PPM1G
Mismatch Repair in Eukaryotes	2.84	0.125	NaN	PCNA,FEN1
Aryl Hydrocarbon Receptor Signaling	2.79	0.0284	NaN	TGM2,ALDH1A1,HSP90AA1,SMARCA4
Epithelial Adherens Junction Signaling	2.74	0.0274	NaN	CDH1,ACTA2,ARPC5,MYH11
Remodeling of Epithelial Adherens Junctions	2.72	0.0435	NaN	CDH1,ACTA2,ARPC5
Protein Ubiquitination Pathway	2.59	0.0189	NaN	HSPA8,PSMD11,PSMD9,USP10,HSP90AA1
Mitochondrial Dysfunction	2.49	0.0234	NaN	ACO2,NDUFS2,ACO1,UQCRB
TCA Cycle II (Eukaryotic)	2.49	0.0833	NaN	ACO2,ACO1
Sorbitol Degradation I	2.45	1	NaN	SORD
ILK Signaling	2.27	0.0203	0	CDH1,ACTA2,MYH11,TMSB10/TMSB4X
Spliceosomal Cycle	2.15	0.5	NaN	U2AF1/U2AF1L5
Palmitate Biosynthesis I (Animals)	2.15	0.5	NaN	FASN
Fatty Acid Biosynthesis Initiation II	2.15	0.5	NaN	FASN
Glycine Biosynthesis I	2.15	0.5	NaN	SHMT2
tRNA Charging	2.07	0.0513	NaN	AARS,SARS
Actin Cytoskeleton Signaling	2.06	0.0176	-1	ACTA2,ARPC5,MYH11,TMSB10/TMSB4X
Mechanisms of Viral Exit from Host Cells	2.03	0.0488	NaN	ACTA2,CHMP4B
Signaling by Rho Family GTPases	1.9	0.0159	-1	CDH1,ACTA2,ARPC5,GFAP
Cell Cycle Control of Chromosomal Replication	1.77	0.0357	NaN	MCM3,PCNA
dTMP De Novo Biosynthesis	1.75	0.2	NaN	SHMT2
Folate Polyglutamylation	1.75	0.2	NaN	SHMT2
Selenocysteine Biosynthesis II (Archaea and Eukaryotes)	1.67	0.167	NaN	SARS
Tight Junction Signaling	1.66	0.018	NaN	NSF,ACTA2,MYH11
Superpathway of Serine and Glycine Biosynthesis I	1.61	0.143	NaN	SHMT2
Pentose Phosphate Pathway (Non-oxidative Branch)	1.61	0.143	NaN	TKT
Agrin Interactions at Neuromuscular Junction	1.6	0.029	NaN	ACTA2,AGRN
RhoGDI Signaling	1.6	0.0169	NaN	CDH1,ACTA2,ARPC5
Hepatic Fibrosis / Hepatic Stellate Cell Activation	1.54	0.016	NaN	COL6A1,ACTA2,MYH11
RAR Activation	1.52	0.0158	NaN	ALDH1A1,SMARCE1,SMARCA4
NRF2-mediated Oxidative Stress Response	1.5	0.0155	NaN	ACTA2,HACD3,CBR1
Folate Transformations I	1.5	0.111	NaN	SHMT2
Role of BRCA1 in DNA Damage Response	1.48	0.025	NaN	SMARCE1,SMARCA4
Ketogenesis	1.46	0.1	NaN	HADHA
Ketolysis	1.46	0.1	NaN	HADHA
Glycine Betaine Degradation	1.46	0.1	NaN	SHMT2
Clathrin-mediated Endocytosis Signaling	1.43	0.0145	NaN	HSPA8,ACTA2,ARPC5
Pentose Phosphate Pathway	1.42	0.0909	NaN	TKT
Regulation of Actin-based Motility by Rho	1.39	0.0222	NaN	ACTA2,ARPC5
Fc? Receptor-mediated Phagocytosis in Macrophages and Monocytes	1.36	0.0215	NaN	ACTA2,ARPC5
Mevalonate Pathway I	1.34	0.0769	NaN	HADHA
Sumoylation Pathway	1.34	0.0208	NaN	PCNA,CDH1
TR/RXR Activation	1.32	0.0204	NaN	SLC2A1,FASN
Isoleucine Degradation I	1.31	0.0714	NaN	HADHA
Glutaryl-CoA Degradation	1.26	0.0625	NaN	HADHA
Vitamin-C Transport	1.26	0.0625	NaN	SLC2A1
Oxidative Phosphorylation	1.24	0.0183	NaN	NDUFS2,UQCRB
RAN Signaling	1.23	0.0588	NaN	CSE1L
Superpathway of Geranylgeranyldiphosphate Biosynthesis I (via Mevalonate)	1.23	0.0588	NaN	HADHA
Huntington's Disease Signaling	1.22	0.012	NaN	TGM2,HSPA8,NSF
Valine Degradation I	1.21	0.0556	NaN	HADHA
GADD45 Signaling	1.18	0.0526	NaN	PCNA
Histamine Degradation	1.18	0.0526	NaN	ALDH1A1
HIF1? Signaling	1.18	0.0169	NaN	SLC2A1,HSP90AA1
RhoA Signaling	1.14	0.0161	NaN	ACTA2,ARPC5
Oxidative Ethanol Degradation III	1.14	0.0476	NaN	ALDH1A1
Fatty Acid ?-oxidation	1.12	0.0455	NaN	ALDH1A1
Estrogen Receptor Signaling	1.12	0.0156	NaN	THRAP3,SMARCA4
Putrescine Degradation III	1.1	0.0435	NaN	ALDH1A1
Cellular Effects of Sildenafil (Viagra)	1.1	0.0153	NaN	ACTA2,MYH11
Iron homeostasis signaling pathway	1.09	0.015	NaN	ACO2,ACO1
Tryptophan Degradation X (Mammalian, via Tryptamine)	1.07	0.04	NaN	ALDH1A1
Tryptophan Degradation III (Eukaryotic)	1.07	0.04	NaN	HADHA
Ethanol Degradation IV	1.07	0.04	NaN	ALDH1A1
Sirtuin Signaling Pathway	1.07	0.0103	NaN	CDH1,SLC2A1,NDUFS2
Corticotropin Releasing Hormone Signaling	1.06	0.0144	NaN	ARPC5,KRT1
Hereditary Breast Cancer Signaling	1.03	0.0139	NaN	SMARCE1,SMARCA4
Superpathway of Cholesterol Biosynthesis	1.02	0.0357	NaN	HADHA
Fatty Acid ?-oxidation I	0.968	0.0312	NaN	HADHA
DNA Methylation and Transcriptional Repression Signaling	0.943	0.0294	NaN	MECP2
Retinoate Biosynthesis I	0.943	0.0294	NaN	ALDH1A1
Aldosterone Signaling in Epithelial Cells	0.92	0.0119	NaN	HSPA8,HSP90AA1
Dopamine Degradation	0.908	0.027	NaN	ALDH1A1
Ethanol Degradation II	0.908	0.027	NaN	ALDH1A1
eNOS Signaling	0.903	0.0116	NaN	HSPA8,HSP90AA1
Wnt/?-catenin Signaling	0.903	0.0116	NaN	DVL2,CDH1
Germ Cell-Sertoli Cell Junction Signaling	0.899	0.0116	NaN	CDH1,ACTA2
Sertoli Cell-Sertoli Cell Junction Signaling	0.879	0.0112	NaN	CDH1,ACTA2
Thyroid Cancer Signaling	0.877	0.025	NaN	CDH1
Noradrenaline and Adrenaline Degradation	0.877	0.025	NaN	ALDH1A1
PPAR?/RXR? Activation	0.872	0.0111	NaN	FASN,HSP90AA1
Stearate Biosynthesis I (Animals)	0.838	0.0227	NaN	FASN
Regulation of the Epithelial-Mesenchymal Transition Pathway	0.838	0.0106	NaN	DVL2,CDH1
Agranulocyte Adhesion and Diapedesis	0.823	0.0104	NaN	ACTA2,MYH11
Cancer Drug Resistance By Drug Efflux	0.795	0.0204	NaN	YBX1
Calcium Signaling	0.779	0.00971	NaN	ACTA2,MYH11
Triacylglycerol Degradation	0.764	0.0189	NaN	AARS
Melanoma Signaling	0.749	0.0182	NaN	CDH1
Unfolded protein response	0.749	0.0182	NaN	HSPA8
Actin Nucleation by ARP-WASP Complex	0.742	0.0179	NaN	ARPC5
Integrin Signaling	0.738	0.00913	NaN	ACTA2,ARPC5
Role of CHK Proteins in Cell Cycle Checkpoint Control	0.735	0.0175	NaN	PCNA
EIF2 Signaling	0.732	0.00905	NaN	ACTA2,EIF3I
PCP pathway	0.709	0.0164	NaN	DVL2
Wnt/Ca+ pathway	0.696	0.0159	NaN	DVL2
Endometrial Cancer Signaling	0.69	0.0156	NaN	CDH1
PXR/RXR Activation	0.684	0.0154	NaN	ALDH1A1
Mitotic Roles of Polo-Like Kinase	0.678	0.0152	NaN	HSP90AA1
Caveolar-mediated Endocytosis Signaling	0.65	0.0141	NaN	ACTA2
Basal Cell Carcinoma Signaling	0.645	0.0139	NaN	DVL2
MSP-RON Signaling Pathway	0.645	0.0139	NaN	ACTA2
Heparan Sulfate Biosynthesis (Late Stages)	0.629	0.0133	NaN	AARS
Hypoxia Signaling in the Cardiovascular System	0.629	0.0133	NaN	HSP90AA1
Role of Wnt/GSK-3? Signaling in the Pathogenesis of Influenza	0.62	0.013	NaN	DVL2
Serotonin Degradation	0.62	0.013	NaN	ALDH1A1
Heparan Sulfate Biosynthesis	0.596	0.0122	NaN	AARS
Renal Cell Carcinoma Signaling	0.591	0.012	NaN	SLC2A1
Neuregulin Signaling	0.57	0.0114	NaN	HSP90AA1
Bladder Cancer Signaling	0.57	0.0114	NaN	CDH1
Crosstalk between Dendritic Cells and Natural Killer Cells	0.565	0.0112	NaN	ACTA2
Xenobiotic Metabolism Signaling	0.56	0.0069	NaN	ALDH1A1,HSP90AA1
IL-7 Signaling Pathway	0.557	0.011	NaN	SLC2A1
Death Receptor Signaling	0.549	0.0108	NaN	ACTA2
GABA Receptor Signaling	0.541	0.0105	NaN	NSF
PPAR Signaling	0.541	0.0105	NaN	HSP90AA1
Prostate Cancer Signaling	0.534	0.0103	NaN	HSP90AA1
FAK Signaling	0.526	0.0101	NaN	ACTA2
VEGF Signaling	0.512	0.00971	NaN	ACTA2
Mouse Embryonic Stem Cell Pluripotency	0.502	0.00943	NaN	DVL2
Antioxidant Action of Vitamin C	0.495	0.00926	NaN	SLC2A1
Virus Entry via Endocytic Pathways	0.488	0.00909	NaN	ACTA2
p53 Signaling	0.485	0.00901	NaN	PCNA
Telomerase Signaling	0.485	0.00901	NaN	HSP90AA1
Paxillin Signaling	0.479	0.00885	NaN	ACTA2
Nitric Oxide Signaling in the Cardiovascular System	0.479	0.00885	NaN	HSP90AA1
Rac Signaling	0.467	0.00855	NaN	ARPC5
LXR/RXR Activation	0.455	0.00826	NaN	FASN
fMLP Signaling in Neutrophils	0.449	0.00813	NaN	ARPC5
PI3K/AKT Signaling	0.444	0.008	NaN	HSP90AA1
FXR/RXR Activation	0.441	0.00794	NaN	FASN
14-3-3-mediated Signaling	0.428	0.00763	NaN	GFAP
CD28 Signaling in T Helper Cells	0.425	0.00758	NaN	ARPC5
GP6 Signaling Pathway	0.42	0.00746	NaN	COL6A1
G?12/13 Signaling	0.417	0.00741	NaN	CDH1
Androgen Signaling	0.412	0.0073	NaN	HSP90AA1
Phagosome Maturation	0.387	0.00676	NaN	NSF
Regulation of eIF4 and p70S6K Signaling	0.367	0.00637	NaN	EIF3I
Cdc42 Signaling	0.347	0.00599	NaN	ARPC5
Tec Kinase Signaling	0.342	0.00588	NaN	ACTA2
Ephrin Receptor Signaling	0.333	0.00571	NaN	ARPC5
Gap Junction Signaling	0.299	0.00513	NaN	ACTA2
IL-8 Signaling	0.296	0.00508	NaN	CDH1
mTOR Signaling	0.29	0.00498	NaN	EIF3I
Leukocyte Extravasation Signaling	0.276	0.00474	NaN	ACTA2
LPS/IL-1 Mediated Inhibition of RXR Function	0.261	0.0045	NaN	ALDH1A1
Phospholipase C Signaling	0.237	0.00413	NaN	TGM2
Colorectal Cancer Metastasis Signaling	0.23	0.00403	NaN	CDH1
Axonal Guidance Signaling	0	0.00221	NaN	ARPC5
Molecular Mechanisms of Cancer	0	0.00254	NaN	CDH1
