## Supplemental Table 5A for "Hematological and Neurological Expressed 1 (HN1): a predictive and pharmacodynamic biomarker of metformin response in endometrial cancers"

### Sheet: Supplemental Table 5A
Protein	Uniprot Accession	Pre-Metformin - AverageNormPSMs	Post versus Pre-Metformin (Ratio)	Post versus Pre-Metformin (LogFC)	Post-Metformin - AverageNormPSMs	Pvalue (edgeR)	H2510	H2501	H0001	H2511	H2513	H2515	H2517	H2519	H2521	H2523	H3693	H3694	H3695	H2502	H2504	H2512	H2514	H2516	H2518	H2520	H2522	H2524	H3096	H3097	H3095	H3692
Mimecan OS=Homo sapiens GN=OGN PE=1 SV=1	P20774	0.7	6.82	2.76977	4.6	0.00406517	11.6	0	2.8	0	0	0	0	0	1.3	0	0	2.8	1.9	0	0.6	7	5.3	1.4	2.2	16.2	0.7	0	2.5	0	12.2	0
Serine/arginine-rich splicing factor 5 OS=Homo sapiens GN=SRSF5 PE=1 SV=1	Q13243	0.3	4.4	2.1375	1.4	0.0112653	0	0.6	0	0.9	0	2.6	0	0	0	0	0	0	0	1.3	1.9	2	0	1.4	1.1	1.5	0	0	0	7.2	1.5	0
Biglycan OS=Homo sapiens GN=BGN PE=1 SV=2	P21810	0.4	4.11	2.03914	1.6	0.00255102	3.1	0	0.7	0	0	2.6	0	0.6	0	0	0	0	1.3	1.9	1.9	0	0.7	0	1.1	5.4	1.3	1.4	1.3	0	3	0
Transmembrane protein 205 OS=Homo sapiens GN=TMEM205 PE=1 SV=1	Q6UW68	0.6	3.4	1.76553	2.2	0.0149575	0	0	0	0	4.1	0	0	0.6	1.3	0	2.4	0	0	2.6	1.9	0	3.9	0.7	4.3	0	2	2.7	1.3	9	0	0
Collagen alpha-1(XIV) chain OS=Homo sapiens GN=COL14A1 PE=1 SV=3	Q05707	2.4	2.93	1.5509	6.9	0.00240168	27	0	17.4	0	0	0	4.7	0	0	0	0	4.2	4.5	5.8	3.2	4	3.3	0	9.7	9.2	0	0	0	1.8	25.9	0
Transgelin OS=Homo sapiens GN=TAGLN PE=1 SV=4	Q01995	3.2	2.81	1.49057	9	0.0233011	8.5	3.2	0	0	4.8	7.7	0	5.2	8.8	4.9	4.9	2.1	0	2.6	0.6	3	0	5.6	7.6	6.9	8	11	6.3	36.8	19.8	0
Galactokinase OS=Homo sapiens GN=GALK1 PE=1 SV=1	P51570	0.9	2.67	1.41684	2.5	0.00965363	3.1	0	0	0	2.7	3.4	0	0	0	0.7	3.1	1.4	0	1.9	3.2	3	0	2.8	3.8	3.9	0.7	3.4	0.6	3.6	2.3	0.8
Periostin OS=Homo sapiens GN=POSTN PE=1 SV=2	Q15063	2.3	2.54	1.34483	5.7	0.000760662	7.7	0	0	10.4	0	0.9	0	5.8	0.6	7	0.6	0	0	0	6.5	6	1.3	12	0	11.6	6.6	9.6	5.6	0	7.6	4
EMILIN-1 OS=Homo sapiens GN=EMILIN1 PE=1 SV=2	Q9Y6C2	2.2	2.4	1.26303	5.4	0.00839861	6.9	0	2.8	0.9	0	0	0	4.7	6.9	3.5	0	10.4	0	0	1.9	4	3.3	0	0	16.9	3.3	9.6	2.5	5.4	16	0
Amine oxidase [flavin-containing] A OS=Homo sapiens GN=MAOA PE=1 SV=1	P21397	0.9	2.36	1.23879	2	0.0243531	1.5	0	0	5.2	0	0	0	2.9	0	0	0.6	0	0	1.9	0	2	0	0	1.1	2.3	1.3	0	3.1	10.8	2.3	2.4
Superoxide dismutase [Cu-Zn] OS=Homo sapiens GN=SOD1 PE=1 SV=2	P00441	0.8	2.29	1.19535	1.9	0.0463537	3.1	1.9	2.1	1.7	0	2.6	0	0	0	0	1.8	0	0.6	3.2	1.3	1	0	2.8	1.6	1.5	2	4.1	2.5	0	1.5	0
Putative high mobility group protein B1-like 1 OS=Homo sapiens GN=HMGB1P1 PE=5 SV=1	B2RPK0	1.2	2.26	1.17632	2.8	0.0469501	0	1.3	2.8	1.7	0.7	0	0	1.2	5.6	0.7	0.6	1.4	0	1.9	5.8	0	2	5.6	0.5	3.1	5.3	5.5	1.9	4.5	0	0
Nidogen-1 OS=Homo sapiens GN=NID1 PE=1 SV=3	P14543	1.4	2.26	1.17632	3.1	0.0238627	2.3	0	0.7	5.2	0	6	0	1.7	0	2.8	0.6	0	0.6	2.6	0.6	6	0	3.5	0	7.7	0	4.8	1.9	4.5	6.1	0
Plakophilin-3 OS=Homo sapiens GN=PKP3 PE=1 SV=1	Q9Y446	1.2	2.22	1.15056	2.7	0.0460606	3.1	0	0	0.9	1.4	0.9	0	0	0.6	2.1	1.8	0	5.1	0.6	2.6	0	5.3	4.2	6.5	0	5.3	4.8	1.3	1.8	0	3.2
DnaJ homolog subfamily A member 2 OS=Homo sapiens GN=DNAJA2 PE=1 SV=1	O60884	1.6	2.21	1.14405	3.5	0.0288205	4.6	0.6	2.1	3.5	0	0.9	3.4	1.2	3.1	0.7	3.1	0.7	0.6	8.4	5.2	2	0	7.7	7	0	2.7	1.4	2.5	0.9	3	0.8
Lumican OS=Homo sapiens GN=LUM PE=1 SV=2	P51884	2.6	2.15	1.10434	5.6	0.00543109	5.4	0	7.7	1.7	0	4.3	2.7	1.7	1.9	1.4	1.8	5.6	5.1	3.9	1.9	5	3.9	8.4	5.4	13.9	4	3.4	6.9	0	10.6	0
Lon protease homolog, mitochondrial OS=Homo sapiens GN=LONP1 PE=1 SV=2	P36776	3.6	2.12	1.08406	7.6	0.000838604	15.4	2.6	6.3	0	2.1	0.9	9.4	0	7.5	2.8	2.4	0.7	6.4	13.6	14.3	0	4.6	9.1	9.2	2.3	8	13	3.8	0.9	4.6	5.7
DnaJ homolog subfamily A member 1 OS=Homo sapiens GN=DNAJA1 PE=1 SV=2	P31689	1.8	2.07	1.04963	3.8	0.0411826	0.8	0	2.8	0.9	0	1.7	0	2.3	5	0.7	6.1	2.1	0.6	1.9	13	2	0	2.8	4.3	3.1	6.6	8.2	4.4	0	2.3	1.6
Collagen alpha-1(I) chain OS=Homo sapiens GN=COL1A1 PE=1 SV=5	P02452	7.1	2.04	1.02857	14.4	0.0159903	19.3	5.1	9.8	8.7	5.5	8.6	8.7	5.8	5.6	5.6	4.3	8.4	3.8	7.8	5.8	25	5.3	4.9	4.9	15.4	6.6	9.6	6.9	57.5	18.3	12.1
Small acidic protein OS=Homo sapiens GN=SMAP PE=1 SV=1	O00193	1.9	2	1	3.7	0.0255654	5.4	0	0	3.5	0	4.3	0	1.7	4.4	3.5	0	3.5	0	1.9	3.2	1	1.3	5.6	0	0.8	7.3	11.7	2.5	3.6	3.8	3.2
Methylmalonate-semialdehyde dehydrogenase [acylating], mitochondrial OS=Homo sapiens GN=ALDH6A1 PE=1 SV=2	Q02252	6.4	1.96	0.970854	12.6	0.00120239	20.8	1.3	13.2	6.1	6.8	0	7.4	2.9	6.3	7.7	1.8	11.8	2.6	20.8	10.4	18	2.6	2.8	4.9	11.6	8.6	12.3	10	32.3	8.4	15.4
COP9 signalosome complex subunit 7b OS=Homo sapiens GN=COPS7B PE=1 SV=1	Q9H9Q2	1.2	1.86	0.895303	2.2	0.0381963	0.8	1.3	7.7	0	0	0.9	0	0	0.6	3.5	0	0.7	0.6	5.2	4.5	2	1.3	2.8	2.7	5.4	0.7	1.4	0	0	1.5	0
Ubiquitin carboxyl-terminal hydrolase isozyme L3 OS=Homo sapiens GN=UCHL3 PE=1 SV=1	P15374	1.5	1.85	0.887525	2.7	0.0176022	4.6	0.6	2.1	1.7	2.7	2.6	0	1.7	1.3	0	1.8	0	1.9	1.9	1.3	5	3.3	4.9	3.2	0.8	2	2.1	2.5	1.8	1.5	2.4
3-hydroxyisobutyrate dehydrogenase, mitochondrial OS=Homo sapiens GN=HIBADH PE=1 SV=2	P31937	4.2	1.84	0.879706	7.6	0.00753494	10.8	8.3	4.9	7	2.1	0	7.4	0	3.1	1.4	5.5	4.9	0.6	10.4	2.6	17	9.2	9.1	11.4	10.8	0.7	2.7	6.9	5.4	2.3	8.9
Hydroxysteroid dehydrogenase-like protein 2 OS=Homo sapiens GN=HSDL2 PE=1 SV=1	Q6YN16	1.5	1.8	0.847997	2.7	0.0306544	3.9	0	2.1	1.7	1.4	0	3.4	1.2	1.9	0	0.6	4.2	2.6	2.6	0.6	1	4.6	2.8	2.7	0.8	3.3	4.1	3.1	4.5	1.5	0.8
Cytochrome b-c1 complex subunit 1, mitochondrial OS=Homo sapiens GN=UQCRC1 PE=1 SV=3	P31930	3.9	1.78	0.831877	6.9	0.0138499	10	3.8	4.9	7.8	1.4	4.3	1.3	6.4	5.6	3.5	1.8	2.8	5.1	9.7	13	4	3.9	4.2	9.7	6.9	13.9	8.9	3.1	0	2.3	1.6
Deoxynucleoside triphosphate triphosphohydrolase SAMHD1 OS=Homo sapiens GN=SAMHD1 PE=1 SV=2	Q9Y3Z3	12.2	1.78	0.831877	21.7	0.0109438	34.7	0	34.8	6.1	4.8	0	16.8	5.8	27.5	18.1	17.1	16	11.5	29.9	22.7	26	13.8	0	36.8	13.9	31.2	17.8	32.6	7.2	15.2	0
Tropomyosin beta chain OS=Homo sapiens GN=TPM2 PE=1 SV=1	P07951	3.1	1.71	0.773996	5.3	0.00873238	2.3	1.3	5.6	4.4	2.7	0.9	1.3	2.3	6.3	7	3.1	2.8	1.9	4.5	5.8	0	5.3	4.2	1.6	9.2	8	8.9	5.6	1.8	11.4	0.8
Collagen alpha-2(I) chain OS=Homo sapiens GN=COL1A2 PE=1 SV=7	P08123	8.5	1.68	0.748461	14.3	0.00602952	11.6	2.6	25.1	7.8	7.5	9.4	12.1	7.6	7.5	5.6	4.9	6.3	9	13	11	17	15.1	10.5	8.1	16.9	11.9	6.2	6.3	38.6	19.8	5.7
Cytochrome b-c1 complex subunit 2, mitochondrial OS=Homo sapiens GN=UQCRC2 PE=1 SV=3	P22695	3.8	1.66	0.731183	6.3	0.0153452	10	1.3	4.9	4.4	3.4	4.3	5.4	3.5	7.5	2.1	4.3	2.1	3.2	9.1	11	4	3.9	7.7	2.7	5.4	8.6	10.3	3.8	0	5.3	3.2
MICOS complex subunit MIC60 OS=Homo sapiens GN=IMMT PE=1 SV=1	Q16891	4.5	1.66	0.731183	7.4	0.00689759	9.3	8.9	4.9	5.2	1.4	0.9	7.4	5.8	8.1	2.1	3.7	2.8	3.8	8.4	9.1	0	3.9	8.4	13	3.1	10	6.2	11.9	7.2	6.1	3.2
Ras GTPase-activating-like protein IQGAP2 OS=Homo sapiens GN=IQGAP2 PE=1 SV=4	Q13576	4.1	1.64	0.713696	6.8	0.0268673	3.9	1.9	2.8	0	2.1	1.7	4.7	0	7.5	6.3	11.6	12.5	2.6	3.9	4.5	17	2.6	2.1	8.7	3.1	13.3	0.7	9.4	14.4	4.6	0
Desmoglein-2 OS=Homo sapiens GN=DSG2 PE=1 SV=2	Q14126	6.6	1.62	0.695994	10.6	0.00938236	16.2	7	6.3	1.7	12.3	1.7	7.4	2.9	6.9	12.5	4.9	4.2	12.8	16.2	9.1	2	6.6	5.6	16.8	0.8	8.6	18.5	10.7	18	9.1	4.9
Catenin delta-1 OS=Homo sapiens GN=CTNND1 PE=1 SV=1	O60716	4.6	1.61	0.687061	7.3	0.0184578	7.7	3.2	0.7	6.1	4.1	5.2	4.7	7.6	10.6	5.6	4.3	3.5	3.8	4.5	6.5	5	13.1	12.7	9.2	2.3	11.9	3.4	5	7.2	6.8	0
Cysteine-rich protein 2 OS=Homo sapiens GN=CRIP2 PE=1 SV=1	P52943	3.1	1.61	0.687061	5	0.0107036	4.6	1.9	2.1	3.5	5.5	6	1.3	0.6	4.4	4.2	2.4	4.9	0.6	5.2	5.2	5	3.9	5.6	3.2	5.4	7.3	8.9	6.3	0	4.6	3.2
Neuroblast differentiation-associated protein AHNAK OS=Homo sapiens GN=AHNAK PE=1 SV=2	Q09666	28.1	1.61	0.687061	45.1	0.0139859	90.3	12.8	16	12.2	56.7	24.9	2.7	31.4	63.8	21.6	29.9	28.5	44.1	5.8	5.8	32	61.8	32.3	9.7	37.7	61.7	63.1	45.8	80	60.8	20.2
Nuclear protein localization protein 4 homolog OS=Homo sapiens GN=NPLOC4 PE=1 SV=3	Q8TAT6	2.6	1.55	0.632268	4	0.0169077	4.6	3.2	3.5	5.2	0.7	3.4	2	2.3	4.4	1.4	2.4	0.7	1.9	5.8	3.9	1	2	3.5	5.4	3.9	4.6	2.7	6.9	0.9	6.8	2.4
Scaffold attachment factor B1 OS=Homo sapiens GN=SAFB PE=1 SV=4	Q15424	3.9	1.53	0.613532	6	0.0133257	8.5	3.2	2.1	6.1	0.7	6.9	3.4	4.1	4.4	2.1	4.3	8.4	2.6	10.4	4.5	7	1.3	9.1	1.6	9.2	6	8.9	2.5	6.3	3	3.2
PRA1 family protein 3 OS=Homo sapiens GN=ARL6IP5 PE=1 SV=1	O75915	6.7	1.5	0.584963	10	0.00249055	13.9	3.8	7	8.7	11.6	11.2	4	10.5	10	4.2	3.7	1.4	5.8	3.9	11.7	6	16.4	9.1	6.5	20	15.3	11.7	8.8	0	6.8	4.9
Glutathione S-transferase kappa 1 OS=Homo sapiens GN=GSTK1 PE=1 SV=3	Q9Y2Q3	4.1	1.49	0.575312	6.2	0.028844	9.3	7	5.6	7	4.1	3.4	4.7	3.5	3.1	2.1	4.3	3.5	3.2	5.2	5.8	5	11.2	5.6	11.9	1.5	6.6	4.1	8.8	2.7	2.3	2.4
Endoplasmic reticulum resident protein 44 OS=Homo sapiens GN=ERP44 PE=1 SV=1	Q9BS26	2.9	1.45	0.536053	4.1	0.0225171	5.4	2.6	3.5	5.2	2.1	2.6	2	2.9	2.5	3.5	1.8	2.8	2.6	4.5	3.9	6	2	2.8	1.6	4.6	5.3	2.7	5	4.5	5.3	3.2
Protein ERGIC-53 OS=Homo sapiens GN=LMAN1 PE=1 SV=2	P49257	3.2	1.44	0.526069	4.7	0.0471013	2.3	2.6	10.5	4.4	2.7	1.7	4	1.7	0.6	4.9	1.8	2.8	1.9	6.5	13.6	3	0.7	5.6	9.2	2.3	3.3	2.7	6.3	2.7	2.3	2.4
NADH-cytochrome b5 reductase 3 OS=Homo sapiens GN=CYB5R3 PE=1 SV=3	P00387	6.6	1.42	0.505891	9.4	0.0361523	9.3	3.2	6.3	9.6	4.1	8.6	5.4	4.1	5.6	5.6	4.3	11.8	5.8	10.4	7.1	8	7.2	9.1	0.5	9.2	8	5.5	10	25.2	12.2	11.3
Actin, aortic smooth muscle OS=Homo sapiens GN=ACTA2 PE=1 SV=1	P62736*	42.3	1.42	0.505891	60.2	0.020175	58.6	41.5	44.6	38.3	45.8	48.1	44.3	42.4	46.3	46.6	36	45.9	39.7	36.3	70.8	62	49.9	30.2	45.5	50.1	45.1	52.1	54.6	151.8	75.3	30.8
Tripeptidyl-peptidase 1 OS=Homo sapiens GN=TPP1 PE=1 SV=2	O14773	3.8	1.41	0.495695	5.3	0.0286578	6.9	3.2	13.2	12.2	0	3.4	0	1.2	5	0	1.8	9	0	5.8	7.8	1	3.3	0.7	1.1	10	10.6	1.4	8.2	7.2	5.3	0
Ubiquitin-conjugating enzyme E2 variant 1 OS=Homo sapiens GN=UBE2V1 PE=1 SV=2	Q13404	3.2	1.41	0.495695	4.6	0.0418282	6.2	1.3	5.6	2.6	2.1	2.6	2	4.1	5.6	0.7	3.1	4.9	1.3	5.8	5.2	3	5.3	5.6	1.6	2.3	5.3	4.1	6.9	3.6	4.6	6.5
Serine/arginine-rich splicing factor 1 OS=Homo sapiens GN=SRSF1 PE=1 SV=2	Q07955	9	1.4	0.485427	12.6	0.0241331	13.1	7	5.6	13.1	5.5	23.2	5.4	4.7	7.5	5.6	4.9	11.8	6.4	8.4	13.6	18	6.6	19	1.6	22.3	15.3	11.7	6.9	8.1	19	16.2
Calnexin OS=Homo sapiens GN=CANX PE=1 SV=2	P27824	18.6	1.38	0.464668	25.6	0.000686389	24.7	15.9	23	26.1	11.6	18	22.1	20.9	16.3	20.2	20.1	20.9	12.8	26	26	27	19.1	30.2	23.8	24.6	20.6	30.2	32.6	14.4	34.2	13.8
Succinyl-CoA ligase [GDP-forming] subunit beta, mitochondrial OS=Homo sapiens GN=SUCLG2 PE=1 SV=2	Q96I99	5.6	1.37	0.454176	7.7	0.0247122	13.1	7	4.9	4.4	7.5	5.2	11.4	2.9	4.4	3.5	4.3	6.3	3.2	9.1	6.5	7	3.3	4.9	9.2	6.2	5.3	8.2	10	13.5	3.8	8.1
Isoaspartyl peptidase/L-asparaginase OS=Homo sapiens GN=ASRGL1 PE=1 SV=2	Q7L266	5.1	1.35	0.432959	6.9	0.0435368	5.4	2.6	2.1	3.5	4.1	4.3	7.4	4.1	6.9	6.3	5.5	9	5.8	5.8	3.9	8	10.5	4.2	6	9.2	7.3	3.4	6.9	15.3	3.8	4.9
Protein SETSIP OS=Homo sapiens GN=SETSIP PE=1 SV=1	P0DME0	6.8	1.34	0.422233	9.1	0.0227151	7.7	6.4	9.8	7	8.9	10.3	6	4.7	9.4	8.3	4.9	4.9	4.5	7.8	13	10	4.6	17.6	6	9.2	10	8.2	6.9	8.1	9.9	4
Cytosolic non-specific dipeptidase OS=Homo sapiens GN=CNDP2 PE=1 SV=2	Q96KP4	26	1.33	0.411426	34.7	0.0496131	54	24.9	31.4	23.5	21.9	12.9	34.9	25.6	35	27.8	31.1	25.7	15.4	31.2	27.9	25	36.8	23.9	46	23.9	34.5	15.1	28.8	77.3	26.6	28.3
Spliceosome RNA helicase DDX39B OS=Homo sapiens GN=DDX39B PE=1 SV=1	Q13838	9	1.32	0.400538	11.9	0.0126127	10	7	9.1	8.7	6.2	16.3	6	5.2	8.1	9.7	6.1	11.8	12.2	10.4	12.3	12	5.3	28.8	6	10.8	9.3	8.9	11.3	17.1	12.2	10.5
Alpha-enolase OS=Homo sapiens GN=ENO1 PE=1 SV=2	P06733	100.9	1.29	0.367371	130.1	0.0128419	175.2	74.6	112.2	61.8	93.7	165.7	112.1	69.2	109.4	125.2	111.1	103	71.6	66.9	263.6	97	81.5	138.5	107.7	111.7	174.5	151.5	107.2	128.5	88.2	102.9
60 kDa heat shock protein, mitochondrial OS=Homo sapiens GN=HSPD1 PE=1 SV=2	P10809	48.5	1.29	0.367371	62.9	0.0439236	88.7	58	44.6	45.3	44.4	49.8	71.1	43.6	60	74.4	33	41.1	35.8	55.8	89	50	42.7	41.5	99.6	55.5	50.4	63.1	38.3	101.5	41.1	30
14-3-3 protein epsilon OS=Homo sapiens GN=YWHAE PE=1 SV=1	P62258	22.2	1.28	0.356144	28.6	0.00472071	38.6	26.8	30	34	18.5	28.3	15.4	17.4	25	16	17.7	20.2	17.3	27.3	35.1	29	21	33	18.9	31.6	23.9	30.8	18.8	35.9	27.4	22.7
Apoptosis-inducing factor 1, mitochondrial OS=Homo sapiens GN=AIFM1 PE=1 SV=1	O95831	10.4	1.26	0.333424	13.2	0.0454779	17	8.3	6.3	13.9	10.9	9.4	8.1	9.9	11.9	9	14	13.9	10.9	3.2	14.3	19	12.5	18.3	13	12.3	13.9	8.9	18.2	9.9	10.6	8.9
Transmembrane emp24 domain-containing protein 10 OS=Homo sapiens GN=TMED10 PE=1 SV=2	P49755	11.4	1.25	0.321928	14.2	0.0398022	13.9	8.3	14.6	15.7	8.9	9.4	10.1	17.4	10.6	11.8	12.2	11.8	8.3	13.6	16.2	10	9.9	9.8	11.9	15.4	15.9	13	15.7	26.1	13.7	8.9
Glucosidase 2 subunit beta OS=Homo sapiens GN=PRKCSH PE=1 SV=2	P14314	14.1	1.23	0.298658	17.4	0.0435002	25.5	13.4	18.1	25.2	11.6	16.3	6.7	12.8	12.5	11.1	15.3	11.1	13.4	14.9	22.7	14	15.1	11.2	17.3	23.9	17.9	16.4	12.5	18.9	16	16.2
Heterogeneous nuclear ribonucleoprotein A3 OS=Homo sapiens GN=HNRNPA3 PE=1 SV=2	P51991	15.2	1.23	0.298658	18.7	0.0372426	23.9	7	22.3	20.9	13.7	18.9	16.1	12.2	11.9	9	10.4	19.5	15.4	13.6	16.2	30	11.2	23.2	9.2	18.5	15.3	16.4	19.4	24.3	21.3	20.2
Actin, cytoplasmic 1 OS=Homo sapiens GN=ACTB PE=1 SV=1	P60709	73.7	1.21	0.275007	89.3	0.0148362	93.4	79.1	89.2	51.4	60.2	91.9	79.2	58.1	75.6	91.1	61.6	70.3	72.9	68.1	113	82	81.5	66.8	81.2	83.9	101.5	93.2	96.6	107.8	92	77.7
Fructose-bisphosphate aldolase A OS=Homo sapiens GN=ALDOA PE=1 SV=2	P04075	24.1	0.79	-0.340075	19	0.0240709	17.7	19.8	27.9	17.4	26.7	30.9	30.9	19.2	25	29.9	25.6	18.1	25.6	16.2	17.5	18	19.1	23.2	23.8	10.8	19.2	24	18.8	18.9	19.8	16.2
Moesin OS=Homo sapiens GN=MSN PE=1 SV=3	P26038	18	0.79	-0.340075	14.3	0.049605	12.3	16.6	25.8	13.9	16.4	12.9	21.5	23.8	19.4	13.9	19.5	18.8	14.1	11.7	17.5	14	16.4	12	7.6	20	13.9	10.3	21.3	11.7	16.7	17
T-complex protein 1 subunit beta OS=Homo sapiens GN=CCT2 PE=1 SV=4	P78371	38.1	0.78	-0.358454	29.6	0.0172352	26.2	40.2	34.8	34	41	26.6	50.3	33.1	37.5	52.2	40.9	46.6	30.7	31.2	28.6	19	28.9	45	40	28.5	30.5	39.8	28.2	18	20.5	27.5
Complement C3 OS=Homo sapiens GN=C3 PE=1 SV=2	P01024	42.9	0.75	-0.415037	32	0.0368805	19.3	17.2	65.5	40.1	28.7	32.6	23.5	24.4	50	25	88.5	51.5	58.2	8.4	39.6	37	17.1	13.4	37.9	44.7	39.8	24.7	64.6	30.5	39.6	51.8
Macrophage-capping protein OS=Homo sapiens GN=CAPG PE=1 SV=2	P40121	12.9	0.75	-0.415037	9.7	0.0418258	8.5	13.4	20.2	7.8	17.1	7.7	13.4	12.2	8.8	14.6	12.2	13.2	13.4	6.5	9.7	4	15.1	11.2	8.7	5.4	10	11.7	11.9	12.6	10.6	13
Nucleoprotein TPR OS=Homo sapiens GN=TPR PE=1 SV=3	P12270*	11.7	0.74	-0.434403	8.6	0.0202723	8.5	14.7	7.7	9.6	11.6	13.7	10.7	9.9	8.8	18.1	14	7.7	12.2	8.4	8.4	8	11.2	15.5	9.2	8.5	6	8.9	9.4	5.4	4.6	13
Transforming growth factor-beta-induced protein ig-h3 OS=Homo sapiens GN=TGFBI PE=1 SV=1	Q15582	9.7	0.74	-0.434403	7.1	0.0198881	3.1	10.2	7.7	7.8	17.1	22.3	5.4	19.2	6.9	2.8	14.6	0.7	3.2	1.9	8.4	0	2	28.1	4.9	28.5	2.7	2.1	4.4	0	6.8	8.1
Cullin-associated NEDD8-dissociated protein 1 OS=Homo sapiens GN=CAND1 PE=1 SV=2	Q86VP6	15.1	0.74	-0.434403	11.2	0.041406	7.7	18.5	13.9	13.1	13	8.6	30.2	14	16.9	13.9	12.8	11.8	21.7	22.7	11	4	13.1	12.7	16.2	13.1	10.6	6.2	15.7	0	12.9	8.1
Annexin A7 OS=Homo sapiens GN=ANXA7 PE=1 SV=3	P20073	6.6	0.72	-0.473931	4.7	0.0337123	6.9	7.7	4.2	6.1	8.9	5.2	5.4	5.8	5	7.7	6.1	4.9	9.6	3.9	2.6	5	5.3	2.8	2.2	3.1	5.3	4.8	7.5	1.8	9.9	8.9
40S ribosomal protein S18 OS=Homo sapiens GN=RPS18 PE=1 SV=3	P62269	8.3	0.71	-0.494109	5.9	0.0142665	4.6	12.1	7	7.8	12.3	9.4	8.1	8.1	5	11.1	7.9	3.5	9.6	5.8	5.2	11	11.2	6.3	6.5	6.9	1.3	4.1	6.3	1.8	6.1	6.5
40S ribosomal protein S4, X isoform OS=Homo sapiens GN=RPS4X PE=1 SV=2	P62701	7.7	0.71	-0.494109	5.4	0.0256436	5.4	7	7	7.8	8.9	6.9	8.1	6.4	9.4	7.7	7.3	9	7	5.8	6.5	4	4.6	7	4.3	8.5	5.3	5.5	6.9	0.9	6.1	7.3
26S proteasome non-ATPase regulatory subunit 2 OS=Homo sapiens GN=PSMD2 PE=1 SV=3	Q13200	9.8	0.71	-0.494109	6.9	0.032106	6.2	12.8	9.8	8.7	8.9	6	12.1	12.2	5.6	11.8	18.9	4.2	7	12.3	9.1	3	9.9	7	10.3	9.2	5.3	4.1	5.6	3.6	4.6	9.7
Complement C4-A OS=Homo sapiens GN=C4A PE=1 SV=2	P0C0L4	10.3	0.7	-0.514573	7.2	0.02167	3.1	8.3	23.7	7	16.4	8.6	13.4	5.8	15.6	6.3	1.2	10.4	10.9	2.6	18.2	4	6.6	2.1	16.2	9.2	17.3	6.2	0	0.9	7.6	5.7
Microtubule-associated protein 4 OS=Homo sapiens GN=MAP4 PE=1 SV=3	P27816*	8.4	0.7	-0.514573	5.9	0.0266765	4.6	5.1	11.8	12.2	13	2.6	11.4	8.1	10.6	7	6.7	6.3	9	3.2	5.2	5	11.8	4.9	9.2	5.4	6	7.5	2.5	0	10.6	4.9
Coatomer subunit beta' OS=Homo sapiens GN=COPB2 PE=1 SV=2	P35606	9.4	0.7	-0.514573	6.6	0.0448252	6.2	8.9	12.5	6.1	13.7	4.3	12.1	4.7	7.5	11.1	12.2	13.2	10.2	11	3.9	10	7.2	7	4.9	3.1	4.6	6.9	14.4	0	6.1	5.7
Ubiquitin-60S ribosomal protein L40 OS=Homo sapiens GN=UBA52 PE=1 SV=2	P62987	17.2	0.7	-0.514573	12.1	0.0459345	10	10.8	6.3	4.4	33.5	12	47	21.5	6.3	20.2	11.6	13.9	19.8	9.7	7.1	7	26.3	9.8	21.1	9.2	6.6	9.6	10	18.9	11.4	17
Extended synaptotagmin-1 OS=Homo sapiens GN=ESYT1 PE=1 SV=1	Q9BSJ8	12.8	0.7	-0.514573	9	0.0289002	9.3	23	5.6	10.4	17.1	6.9	12.7	8.7	6.3	20.9	14	7	23	1.9	6.5	5	15.8	7	13.5	9.2	2	20.6	10.7	0	15.2	11.3
Eukaryotic translation initiation factor 3 subunit H OS=Homo sapiens GN=EIF3H PE=1 SV=1	O15372	5.3	0.69	-0.535332	3.7	0.0467321	2.3	9.6	2.8	3.5	6.8	4.3	3.4	5.8	5.6	7	7.9	2.8	4.5	5.8	4.5	1	3.3	1.4	4.9	3.1	4.6	6.9	4.4	0.9	4.6	4.9
Kinesin-1 heavy chain OS=Homo sapiens GN=KIF5B PE=1 SV=1	P33176	12.4	0.69	-0.535332	8.5	0.0324805	6.2	14.7	6.3	14.8	15.7	10.3	14.8	17.4	8.1	8.3	13.4	9.7	19.2	19.5	3.9	4	13.1	12.7	9.2	2.3	4.6	13	6.9	9.9	5.3	8.1
Delta-1-pyrroline-5-carboxylate synthase OS=Homo sapiens GN=ALDH18A1 PE=1 SV=2	P54886	17.3	0.69	-0.535332	12	0.00569672	6.9	24.9	16.7	12.2	19.8	10.3	29.5	9.9	5	13.9	24.4	12.5	23	11.7	11	7	15.1	9.8	27.6	9.2	4	16.4	20.7	5.4	10.6	22.7
Hemoglobin subunit alpha OS=Homo sapiens GN=HBA1 PE=1 SV=2	P69905*	23.7	0.69	-0.535332	16.3	0.02578	12.3	23.6	29.3	20.9	15.7	12	14.1	19.2	31.3	17.4	15.9	10.4	33.3	10.4	14.9	41	25	6.3	18.9	13.9	22.6	8.9	7.5	2.7	27.4	64.8
Hemoglobin subunit delta OS=Homo sapiens GN=HBD PE=1 SV=2	P02042	8.2	0.68	-0.556393	5.6	0.0183276	6.2	6.4	9.1	12.2	8.2	4.3	7.4	7	10.6	4.9	6.1	4.9	9	2.6	5.8	8	9.9	0.7	8.1	5.4	11.3	2.1	2.5	0	9.9	17
Cytosol aminopeptidase OS=Homo sapiens GN=LAP3 PE=1 SV=3	P28838	11.8	0.68	-0.556393	8	0.0497449	7.7	8.9	22.3	26.1	5.5	6	13.4	19.2	6.9	10.4	13.4	6.3	9	4.5	12.3	8	3.9	3.5	11.4	2.3	6	10.3	20.1	2.7	10.6	5.7
Twinfilin-1 OS=Homo sapiens GN=TWF1 PE=1 SV=3	Q12792	6	0.68	-0.556393	4.1	0.0434798	4.6	6.4	0	1.7	10.3	6.9	7.4	8.1	4.4	9	4.9	6.3	8.3	2.6	1.9	5	10.5	4.2	4.3	1.5	1.3	5.5	5	1.8	5.3	4.9
40S ribosomal protein S15 OS=Homo sapiens GN=RPS15 PE=1 SV=2	P62841	11.6	0.66	-0.599462	7.6	0.0220629	7.7	13.4	14.6	2.6	17.8	5.2	16.1	8.7	18.8	12.5	8.5	10.4	17.3	12.3	6.5	2	13.8	9.1	7.6	9.2	5.3	11.7	8.8	0	5.3	4.9
Lysine--tRNA ligase OS=Homo sapiens GN=KARS PE=1 SV=3	Q15046	6.4	0.66	-0.599462	4.2	0.0103526	3.9	9.6	6.3	5.2	5.5	5.2	3.4	7	6.3	8.3	8.5	8.4	5.1	6.5	3.2	3	1.3	6.3	3.8	3.1	4	6.9	6.9	1.8	3.8	4
Glycerol-3-phosphate dehydrogenase, mitochondrial OS=Homo sapiens GN=GPD2 PE=1 SV=3	P43304	4.8	0.65	-0.621488	3.1	0.0199494	2.3	5.1	2.8	0	6.8	6	10.1	2.3	3.8	0.7	7.9	4.2	5.8	3.2	1.9	0	5.9	5.6	6	2.3	2.7	0.7	4.4	3.6	2.3	7.3
40S ribosomal protein S16 OS=Homo sapiens GN=RPS16 PE=1 SV=2	P62249	6.5	0.64	-0.643856	4.2	0.035333	1.5	5.1	2.8	7.8	5.5	4.3	7.4	5.8	8.1	8.3	7.3	11.8	3.2	7.1	3.2	3	3.9	4.2	4.9	6.2	4.6	4.8	6.9	0	3.8	7.3
HLA class I histocompatibility antigen, A-1 alpha chain OS=Homo sapiens GN=HLA-A PE=1 SV=1	P30443	13.4	0.63	-0.666576	8.4	0.00920741	0	12.1	23.7	27	6.2	10.3	23.5	18	3.8	7.7	22.6	8.4	9	10.4	11	9	11.2	2.8	23.3	5.4	5.3	2.7	19.4	0.9	8.4	2.4
Lysosome-associated membrane glycoprotein 1 OS=Homo sapiens GN=LAMP1 PE=1 SV=3	P11279	4.5	0.62	-0.68966	2.8	0.0149707	3.1	2.6	6.3	6.1	5.5	5.2	3.4	4.7	6.3	4.9	2.4	3.5	3.2	3.2	0.6	4	3.9	3.5	2.7	2.3	4.6	2.7	3.1	0	2.3	4.9
Fibrinogen gamma chain OS=Homo sapiens GN=FGG PE=1 SV=3	P02679	4.2	0.61	-0.713119	2.6	0.0150224	0	6.4	2.1	2.6	6.8	3.4	2.7	4.1	7.5	2.1	2.4	2.8	9.6	0.6	0.6	0	1.3	2.1	3.2	0	10	0.7	1.3	3.6	9.9	2.4
Leucine-rich repeat flightless-interacting protein 1 OS=Homo sapiens GN=LRRFIP1 PE=1 SV=2	Q32MZ4	5.2	0.61	-0.713119	3.2	0.0202903	5.4	2.6	0.7	2.6	6.8	4.3	8.1	7.6	5.6	4.9	7.9	3.5	4.5	1.3	3.9	1	3.9	3.5	4.9	1.5	3.3	4.8	2.5	4.5	0.8	8.9
Protein transport protein Sec24C OS=Homo sapiens GN=SEC24C PE=1 SV=3	P53992	7.5	0.6	-0.736966	4.5	0.027105	2.3	12.1	7	9.6	7.5	2.6	4.7	2.3	3.1	7.7	7.9	8.4	9	4.5	4.5	8	5.9	7	3.8	6.9	2	2.7	4.4	0.9	5.3	15.4
UTP--glucose-1-phosphate uridylyltransferase OS=Homo sapiens GN=UGP2 PE=1 SV=5	Q16851	4.1	0.6	-0.736966	2.5	0.0352569	1.5	5.7	4.9	1.7	2.1	0	9.4	1.2	3.8	2.8	6.7	4.2	3.2	3.2	1.3	3	3.3	0.7	3.8	2.3	2	2.7	5	0	3	8.1
26S proteasome non-ATPase regulatory subunit 11 OS=Homo sapiens GN=PSMD11 PE=1 SV=3	O00231*	3.6	0.59	-0.761213	2.1	0.020598	2.3	3.8	4.2	2.6	3.4	6	5.4	2.9	1.9	2.8	2.4	4.2	3.8	3.9	0.6	2	2.6	2.1	2.7	2.3	3.3	1.4	1.9	0	2.3	3.2
SUN domain-containing protein 2 OS=Homo sapiens GN=SUN2 PE=1 SV=3	Q9UH99	4.3	0.59	-0.761213	2.5	0.0388276	1.5	5.1	4.2	2.6	4.1	6.9	2	8.1	3.8	6.3	0	0	2.6	0	1.9	1	1.3	9.1	0.5	6.2	3.3	5.5	0	0	2.3	9.7
Solute carrier family 2, facilitated glucose transporter member 1 OS=Homo sapiens GN=SLC2A1 PE=1 SV=2	P11166*	3	0.58	-0.785875	1.7	0.0375712	0.8	5.1	2.1	0.9	3.4	5.2	2.7	2.9	3.1	4.9	4.3	2.1	1.9	0	0.6	0	2	5.6	1.6	0	2	3.4	1.9	0	4.6	0
Syntaxin-7 OS=Homo sapiens GN=STX7 PE=1 SV=4	O15400	3.2	0.57	-0.810966	1.8	0.0355566	2.3	4.5	3.5	4.4	2.1	4.3	3.4	2.9	3.1	2.8	2.4	2.8	2.6	2.6	1.9	1	3.3	0	2.2	0	3.3	2.1	2.5	0	2.3	2.4
Lysosomal alpha-glucosidase OS=Homo sapiens GN=GAA PE=1 SV=4	P10253	9.3	0.55	-0.862496	5.1	0.0228706	7.7	21.7	2.1	16.5	6.8	1.7	14.8	15.7	5.6	0	3.7	13.9	2.6	18.2	0	0	4.6	4.9	5.4	13.9	6	2.1	3.1	0	0	15.4
Tryptophan--tRNA ligase, cytoplasmic OS=Homo sapiens GN=WARS PE=1 SV=2	P23381	7.8	0.54	-0.888969	4.2	0.0424102	2.3	0	34.8	7	4.1	2.6	17.4	2.9	6.3	7	7.3	1.4	6.4	3.9	10.4	1	3.9	3.5	7	0	7.3	6.2	3.8	0	5.3	4
ATP-citrate synthase OS=Homo sapiens GN=ACLY PE=1 SV=3	P53396	9.3	0.52	-0.943416	4.9	0.00016687	3.1	11.5	8.4	0.9	10.9	6.9	12.1	3.5	7.5	33.4	9.8	5.6	4.5	3.2	6.5	5	5.3	5.6	2.7	1.5	2	16.4	9.4	0.9	1.5	6.5
Gamma-glutamyl hydrolase OS=Homo sapiens GN=GGH PE=1 SV=2	Q92820	5.1	0.52	-0.943416	2.7	0.0462236	0.8	5.1	4.2	17.4	6.8	8.6	4	4.1	3.1	0	5.5	4.2	3.2	4.5	1.9	0	0	12.7	7.6	2.3	2	2.1	0.6	0	0	0
Serine/arginine repetitive matrix protein 2 OS=Homo sapiens GN=SRRM2 PE=1 SV=2	Q9UQ35*	4.7	0.52	-0.943416	2.4	0.00503168	1.5	5.1	1.4	2.6	11.6	2.6	9.4	2.3	6.9	2.1	6.1	4.2	3.8	0.6	3.2	1	3.9	1.4	5.4	3.1	5.3	2.7	1.9	0	1.5	2.4
Transmembrane protein 33 OS=Homo sapiens GN=TMEM33 PE=1 SV=2	P57088	2.4	0.51	-0.971431	1.2	0.0214674	0.8	2.6	3.5	2.6	2.7	2.6	2	2.3	0.6	4.9	2.4	0.7	1.9	0	0	0	3.3	3.5	2.2	1.5	0	2.1	2.5	0	0	2.4
Lysophosphatidylcholine acyltransferase 1 OS=Homo sapiens GN=LPCAT1 PE=1 SV=2	Q8NF37	3.3	0.5	-1	1.7	0.0222083	2.3	3.2	0.7	5.2	2.1	1.7	6.7	3.5	2.5	4.2	2.4	3.5	2.6	3.2	3.9	3	3.9	0	0.5	0	2	2.7	0	0	0	4.9
Cytoplasmic dynein 1 light intermediate chain 1 OS=Homo sapiens GN=DYNC1LI1 PE=1 SV=3	Q9Y6G9	5.2	0.5	-1	2.6	0.00100427	3.1	4.5	4.2	5.2	6.8	3.4	8.7	6.4	3.8	6.3	6.1	4.2	3.8	0.6	3.9	0	5.9	2.8	2.2	1.5	4	5.5	3.1	0	0.8	4
Cytoplasmic dynein 1 light intermediate chain 2 OS=Homo sapiens GN=DYNC1LI2 PE=1 SV=1	O43237	7.7	0.49	-1.02915	3.8	0.000282087	1.5	15.3	2.1	10.4	7.5	5.2	12.7	8.7	5.6	5.6	9.2	4.9	10.9	9.7	2.6	0	4.6	4.9	7.6	3.9	6	1.4	2.5	2.7	2.3	2.4
Signal recognition particle subunit SRP72 OS=Homo sapiens GN=SRP72 PE=1 SV=3	O76094	2.6	0.49	-1.02915	1.3	0.00919008	2.3	1.3	4.9	3.5	4.1	1.7	3.4	2.9	0.6	2.8	2.4	2.1	3.2	1.3	1.9	3	2	0	1.1	0	1.3	0.7	1.3	0.9	0.8	0.8
Casein kinase I isoform alpha OS=Homo sapiens GN=CSNK1A1 PE=1 SV=2	P48729	2.3	0.49	-1.02915	1.1	0.0392281	3.9	1.9	1.4	1.7	2.7	2.6	0	2.9	1.9	2.8	3.7	2.8	1.9	1.3	1.9	0	0.7	2.8	0	0.8	2	0.7	0	0	0.8	4
Proteasome subunit beta type-3 OS=Homo sapiens GN=PSMB3 PE=1 SV=2	P49720	7.8	0.48	-1.05889	3.8	0.000761731	1.5	4.5	9.8	4.4	8.9	8.6	4.7	8.7	3.8	12.5	8.5	10.4	8.3	5.8	3.9	5	7.9	8.4	0	3.9	1.3	0.7	6.9	0	3.8	8.9
Cytoplasmic FMR1-interacting protein 1 OS=Homo sapiens GN=CYFIP1 PE=1 SV=1	Q7L576	4.9	0.48	-1.05889	2.4	0.0265224	0	7	8.4	0	14.4	0	4	2.9	1.3	4.2	3.1	3.5	11.5	2.6	1.3	0	5.9	8.4	3.8	0.8	0.7	0.7	3.8	0	3	4
Peflin OS=Homo sapiens GN=PEF1 PE=1 SV=1	Q9UBV8	3.9	0.48	-1.05889	1.9	0.0486266	0	3.8	0.7	0	6.2	0.9	10.7	1.7	3.1	0.7	5.5	4.9	5.1	0.6	0.6	6	6.6	1.4	0	1.5	0	0.7	1.3	0	5.3	7.3
Hematological and neurological expressed 1 protein OS=Homo sapiens GN=HN1 PE=1 SV=3	Q9UK76*	3.1	0.48	-1.05889	1.5	0.0201035	1.5	7.7	4.2	1.7	5.5	2.6	0	2.3	5	2.8	3.1	0	1.3	0	3.2	0	1.3	2.1	0.5	1.5	5.3	2.1	0	0.9	0.8	4
Signal transducer and activator of transcription 1-alpha/beta OS=Homo sapiens GN=STAT1 PE=1 SV=2	P42224	10.1	0.47	-1.08927	4.7	0.00336424	0	3.8	48.8	8.7	4.8	3.4	18.8	5.8	1.3	22.3	9.2	0	0	0	20.1	0	1.3	0	16.8	0	0	4.8	11.9	0	6.1	4
Golgi reassembly-stacking protein 2 OS=Homo sapiens GN=GORASP2 PE=1 SV=3	Q9H8Y8	3.2	0.47	-1.08927	1.5	0.0139499	2.3	1.3	4.9	5.2	2.1	4.3	6.7	2.9	1.9	3.5	1.8	2.8	0	8.4	1.3	0	0	1.4	1.6	0.8	2	0	1.9	0	0	4.9
Reticulon-4 OS=Homo sapiens GN=RTN4 PE=1 SV=2	Q9NQC3	2.9	0.46	-1.12029	1.3	0.0467793	0	3.8	1.4	5.2	2.7	0	5.4	5.8	3.1	0.7	1.8	1.4	0.6	0.6	4.5	0	2	0.7	1.6	0	3.3	0	0	0	4.6	5.7
Protein PRRC1 OS=Homo sapiens GN=PRRC1 PE=1 SV=1	Q96M27	3	0.45	-1.152	1.3	0.019343	0	0.6	4.9	2.6	4.8	0.9	2.7	0.6	0.6	4.9	6.1	4.2	2.6	4.5	0.6	0	2	0.7	2.2	0	0.7	4.1	2.5	0	0	3.2
U4/U6 small nuclear ribonucleoprotein Prp31 OS=Homo sapiens GN=PRPF31 PE=1 SV=2	Q8WWY3	2.3	0.44	-1.18442	1	0.047981	0	3.2	0	0	2.1	3.4	1.3	1.2	2.5	2.8	2.4	4.2	2.6	0.6	0	2	1.3	2.1	0	0.8	0	2.1	2.5	0	1.5	4
Probable 28S rRNA (cytosine(4447)-C(5))-methyltransferase OS=Homo sapiens GN=NOP2 PE=1 SV=2	P46087	2.4	0.43	-1.21759	1	0.0275967	2.3	5.7	0.7	0	4.1	2.6	4.7	1.7	0.6	2.1	3.1	0.7	1.9	2.6	1.9	0	0.7	2.1	3.2	0	0.7	0	0	0	0	3.2
Splicing factor U2AF 35 kDa subunit OS=Homo sapiens GN=U2AF1 PE=1 SV=3	Q01081*	3.3	0.42	-1.25154	1.4	0.00738829	0	6.4	3.5	0	4.8	1.7	3.4	3.5	1.3	2.8	6.1	3.5	3.8	2.6	0	0	2.6	2.8	3.8	0	0.7	0	1.9	1.8	1.5	1.6
Proteasome-associated protein ECM29 homolog OS=Homo sapiens GN=ECM29 PE=1 SV=2	Q5VYK3	2	0.39	-1.35845	0.8	0.00657755	0	1.9	2.8	0.9	3.4	0.9	2.7	0	0.6	3.5	4.3	1.4	3.2	1.9	0	0	0	5.6	0.5	0	0	0.7	0	0	1.5	0.8
Calcyclin-binding protein OS=Homo sapiens GN=CACYBP PE=1 SV=2	Q9HB71	1.5	0.39	-1.35845	0.6	0.0172892	0.8	1.3	1.4	0	2.7	0.9	1.3	1.2	1.9	4.2	1.2	0.7	0.6	1.3	0	1	0	0	1.6	0	0	2.7	0	0	0	1.6
Transferrin receptor protein 1 OS=Homo sapiens GN=TFRC PE=1 SV=2	P02786	4.5	0.38	-1.39593	1.7	0.00022614	0	3.2	7.7	2.6	3.4	3.4	4.7	2.9	3.1	5.6	10.4	4.9	1.3	3.2	3.2	0	0.7	0.7	3.2	0.8	4	3.4	3.1	0	0	5.7
Branched-chain-amino-acid aminotransferase, cytosolic OS=Homo sapiens GN=BCAT1 PE=1 SV=3	P54687	4.1	0.38	-1.39593	1.5	0.0154325	0	0.6	0	1.7	0	0	7.4	9.3	5	7	0	4.9	9.6	0	0	0	7.9	0.7	0.5	0.8	3.3	0	0	0	6.8	7.3
ADP-ribosylation factor GTPase-activating protein 3 OS=Homo sapiens GN=ARFGAP3 PE=1 SV=1	Q9NP61	3	0.38	-1.39593	1.2	0.00754522	0.8	3.2	2.1	0.9	5.5	0	2.7	0.6	3.1	2.8	4.9	5.6	1.9	3.2	1.3	0	2.6	0	0.5	0	2	1.4	1.9	0	1.5	6.5
V-type proton ATPase subunit B, brain isoform OS=Homo sapiens GN=ATP6V1B2 PE=1 SV=3	P21281	4.2	0.37	-1.4344	1.5	0.00511374	0.8	5.7	5.6	4.4	2.7	1.7	10.1	6.4	1.3	0	3.7	1.4	9	7.1	0	0	2.6	1.4	3.2	0.8	0	2.7	1.3	0	0	2.4
Thymosin beta-4 OS=Homo sapiens GN=TMSB4X PE=1 SV=2	P62328*	4.5	0.36	-1.47393	1.6	0.00044808	2.3	2.6	0.7	0	9.6	1.7	14.1	7	3.1	2.1	3.1	4.9	7.7	0.6	0	0	5.9	0	6.5	0	1.3	2.1	0.6	0	1.5	2.4
Alpha-2-macroglobulin OS=Homo sapiens GN=A2M PE=1 SV=3	P01023	4	0.35	-1.51457	1.4	0.00145374	0	3.2	9.1	0.9	8.2	2.6	0.7	5.2	6.9	2.1	1.8	0	7	5.8	0	0	0	0	1.1	0	5.3	0	0	0	6.1	4.9
40S ribosomal protein S29 OS=Homo sapiens GN=RPS29 PE=1 SV=2	P62273	1.6	0.35	-1.51457	0.6	0.0459265	0	2.6	0	0	3.4	0	4	1.7	0	2.1	1.8	2.1	2.6	0	0	0	1.3	0	2.7	0	0.7	0	2.5	0	0	0
EF-hand domain-containing protein D2 OS=Homo sapiens GN=EFHD2 PE=1 SV=1	Q96C19	1.8	0.35	-1.51457	0.6	0.025456	0	0	2.8	3.5	0	0	3.4	1.7	2.5	2.1	1.8	2.8	0.6	0	0	0	1.3	0	0	0	4	0	1.9	0	0.8	1.6
Fructose-2,6-bisphosphatase TIGAR OS=Homo sapiens GN=TIGAR PE=1 SV=1	Q9NQ88	1.6	0.35	-1.51457	0.6	0.0474369	0	1.9	0	1.7	0.7	4.3	0	1.7	1.3	4.2	1.8	0.7	0.6	0.6	0.6	0	0	0	0	0	1.3	0.7	1.9	0	2.3	2.4
Ubiquilin-2 OS=Homo sapiens GN=UBQLN2 PE=1 SV=2	Q9UHD9	2.1	0.35	-1.51457	0.7	0.0295801	0	3.2	0	0	2.1	2.6	4	3.5	1.9	4.2	1.2	1.4	2.6	3.2	0	0	1.3	2.1	1.6	0	0	0	0.6	0	0.8	0.8
Proteasome subunit alpha type-3 OS=Homo sapiens GN=PSMA3 PE=1 SV=2	P25788	2.1	0.32	-1.64386	0.7	0.00205712	0	1.9	1.4	2.6	2.1	3.4	4	1.2	0.6	2.1	1.8	2.8	1.9	0	0	2	2	0	0.5	0	0	0.7	1.3	0	2.3	1.6
Segment polarity protein dishevelled homolog DVL-2 OS=Homo sapiens GN=DVL2 PE=1 SV=1	O14641*	1.6	0.31	-1.68966	0.5	0.0120315	0	2.6	2.1	0	2.1	0	0.7	1.7	1.9	2.1	2.4	2.1	2.6	0	0	0	0	2.8	1.6	0.8	0.7	0	0.6	0	0	0.8
Ras-related protein Rab-6A OS=Homo sapiens GN=RAB6A PE=1 SV=3	P20340	4.3	0.22	-2.18442	1	0.00077929	0	7	0.7	12.2	6.2	0.9	3.4	4.1	0	6.3	7.3	2.1	4.5	0	0	0	3.3	2.1	0.5	0	0	1.4	2.5	1.8	0.8	1.6
Golgi-specific brefeldin A-resistance guanine nucleotide exchange factor 1 OS=Homo sapiens GN=GBF1 PE=1 SV=2	Q92538	2.1	0.19	-2.39593	0.4	0.00542274	0	5.1	2.1	2.6	3.4	2.6	2.7	1.2	0	2.8	3.1	1.4	0	1.9	1.3	0	0.7	0	0	0	0	0	1.3	0	0	0
Coiled-coil-helix-coiled-coil-helix domain-containing protein 2 OS=Homo sapiens GN=CHCHD2 PE=1 SV=1	Q9Y6H1	1.6	0.18	-2.47393	0.3	0.00286088	0	1.9	0	0	4.1	0	4	2.3	2.5	2.1	0	1.4	1.9	0	0	0	2	0	1.6	0	0	0	0	0	0	0
