## Supplemental Table 6A for "Hematological and Neurological Expressed 1 (HN1): a predictive and pharmacodynamic biomarker of metformin response in endometrial cancers"

### Sheet: Supplemental Table 6A
Protein	Uniprot Accession	Pre-Metformin - AverageNormPSMs	Post versus Pre-Metformin (Ratio)	Post versus Pre-Metformin (LogFC)	Post-Metformin - AverageNormPSMs	Pvalue (edgeR)	H2494	H2495	H2497	H2499	H2505	H2507	H3094	H2492	H2496	H2498	H2500	H2506	H2508	H3093
Peptidyl-prolyl cis-trans isomerase C OS=Homo sapiens GN=PPIC PE=1 SV=1	P45877	0.2	12.27	3.61706	2.5	0.00540202	0	0	0	0	1.4	0	0	5.2	3.5	0	2.2	5.6	1.3	0
Eukaryotic translation initiation factor 3 subunit I OS=Homo sapiens GN=EIF3I PE=1 SV=1	Q13347	1	3.97	1.98914	3.8	0.0205252	0.8	0.8	0	3.6	0.7	0	0.9	1.7	4.9	0	6.5	5.6	6.4	1.8
Dynein light chain roadblock-type 1 OS=Homo sapiens GN=DYNLRB1 PE=1 SV=3	Q9NP97	0.9	3.08	1.62293	2.9	0.0156345	1.6	1.7	0	0.9	1.4	0.9	0	2.6	3.5	4	2.9	2.1	3.2	1.8
Hypoxanthine-guanine phosphoribosyltransferase OS=Homo sapiens GN=HPRT1 PE=1 SV=2	P00492	1.9	2.22	1.15056	4.1	0.0257794	1.6	4.1	0	2.7	0	4.6	0	0.9	6.4	3	7.2	4.2	4.5	2.7
Mitotic checkpoint protein BUB3 OS=Homo sapiens GN=BUB3 PE=1 SV=1	O43684	2.2	2.05	1.03562	4.6	0.0257489	3.2	5	0	1.8	2.2	0.9	2.6	8.6	7.1	2	4.3	5.6	4.5	0
NADH dehydrogenase [ubiquinone] 1 alpha subcomplex subunit 13 OS=Homo sapiens GN=NDUFA13 PE=1 SV=3	Q9P0J0	1.9	2.01	1.0072	3.7	0.0366025	5.6	0	1.9	0.9	2.9	0	1.7	5.2	2.1	3	4.3	5.6	3.2	2.7
Putative ciliary rootlet coiled-coil protein-like 3 protein OS=Homo sapiens PE=5 SV=3	H7BZ55	0	2	1	2	0.000745108	0	0	0	0	0	0	0	4.3	3.5	0	2.2	0	3.8	0
Transformer-2 protein homolog alpha OS=Homo sapiens GN=TRA2A PE=1 SV=1	Q13595	2	2	1	4	0.0380514	1.6	0.8	0.9	0	3.6	1.8	5.2	3.4	6.4	1	2.2	4.9	3.8	6.3
Protein transport protein Sec23B OS=Homo sapiens GN=SEC23B PE=1 SV=2	Q15437	2.4	1.94	0.956057	4.7	0.0436728	5.6	1.7	0	1.8	5.1	1.8	0.9	9.5	7.1	0	1.4	9.9	3.8	0.9
Importin-4 OS=Homo sapiens GN=IPO4 PE=1 SV=2	Q8TEX9	3	1.91	0.933573	5.8	0.0248766	2.4	5	0	4.5	5.8	3.7	0	9.5	9.2	0	5.7	9.2	7	0
Zyxin OS=Homo sapiens GN=ZYX PE=1 SV=1	Q15942	2.7	1.89	0.918386	5.1	0.0144923	2.4	5	2.8	2.7	0.7	1.8	3.5	5.2	4.9	6	3.6	2.8	5.1	8.1
Tyrosine-protein phosphatase non-receptor type 6 OS=Homo sapiens GN=PTPN6 PE=1 SV=1	P29350	2.8	1.8	0.847997	5.1	0.0399357	1.6	0.8	2.8	2.7	1.4	1.8	8.7	3.4	2.1	9	6.5	2.8	3.8	8.1
RNA-binding protein 3 OS=Homo sapiens GN=RBM3 PE=1 SV=1	P98179	3.6	1.67	0.739848	6.1	0.0292049	2.4	9.9	0	1.8	5.1	3.7	2.6	6	12	2	2.2	11.3	4.5	4.5
Coatomer subunit epsilon OS=Homo sapiens GN=COPE PE=1 SV=3	O14579	5.3	1.53	0.613532	8.1	0.0497973	7.2	5.8	0.9	8.9	4.3	7.3	2.6	13.8	4.2	2	11.5	11.3	7.7	6.3
C-1-tetrahydrofolate synthase, cytoplasmic OS=Homo sapiens GN=MTHFD1 PE=1 SV=3	P11586	9	1.52	0.604071	13.6	0.0225159	5.6	15.7	4.7	9.8	7.2	11	8.7	11.2	16.2	1	16.5	16.2	22.4	11.6
Proteasome activator complex subunit 1 OS=Homo sapiens GN=PSME1 PE=1 SV=1	Q06323	17.9	0.74	-0.434403	13.3	0.0201426	16.8	11.6	22.7	17.8	17.4	18.3	20.8	13.8	7.1	15	15.8	10.6	10.9	19.7
Peroxiredoxin-2 OS=Homo sapiens GN=PRDX2 PE=1 SV=5	P32119	11.2	0.74	-0.434403	8.2	0.0468384	14.4	14.1	3.8	9.8	13	10.1	13	11.2	5.6	4	7.9	11.3	7.7	9.9
Peroxiredoxin-6 OS=Homo sapiens GN=PRDX6 PE=1 SV=3	P30041	13.8	0.71	-0.494109	9.8	0.049729	15.2	20.7	5.7	12.5	10.1	17.4	14.7	5.2	16.9	9	5	4.9	16.6	10.8
Heat shock-related 70 kDa protein 2 OS=Homo sapiens GN=HSPA2 PE=1 SV=1	P54652	17	0.7	-0.514573	11.9	0.0434378	14.4	24	22.7	16.1	12.3	12.8	16.4	12.9	21.9	7	9.3	10.6	13.4	8.1
14-3-3 protein gamma OS=Homo sapiens GN=YWHAG PE=1 SV=2	P61981	13.1	0.69	-0.535332	9.1	0.0215135	20.8	13.2	5.7	12.5	14.5	12.8	12.1	9.5	12	7	8.6	10.6	7.7	8.1
Heterochromatin protein 1-binding protein 3 OS=Homo sapiens GN=HP1BP3 PE=1 SV=1	Q5SSJ5	7.4	0.67	-0.577767	5	0.0383815	10.4	5.8	6.6	8.9	6.5	6.4	6.9	6	4.2	6	7.2	4.9	1.9	4.5
Dolichyl-diphosphooligosaccharide--protein glycosyltransferase subunit 2 OS=Homo sapiens GN=RPN2 PE=1 SV=3	P04844	15.9	0.66	-0.599462	10.4	0.011038	18.4	21.5	18.9	13.4	13	14.6	11.2	15.5	11.3	7	12.9	12.7	8.3	5.4
Histone H2A type 1-B/E OS=Homo sapiens GN=HIST1H2AB PE=1 SV=2	P04908	20	0.66	-0.599462	13.3	0.045625	20.8	14.9	22.7	10.7	39.8	11.9	19	8.6	8.5	28	12.2	12.7	9.6	13.4
Splicing factor 3B subunit 2 OS=Homo sapiens GN=SF3B2 PE=1 SV=2	Q13435	10.5	0.64	-0.643856	6.7	0.0445756	14.4	5	2.8	12.5	17.4	6.4	14.7	12.9	7.8	0	9.3	7.7	4.5	4.5
ADP-ribosylation factor 4 OS=Homo sapiens GN=ARF4 PE=1 SV=3	P18085	14.5	0.59	-0.761213	8.6	0.0360899	10.4	17.4	10.4	12.5	18.8	19.2	13	13.8	12	13	10.8	1.4	5.7	3.6
Protein-glutamine gamma-glutamyltransferase 2 OS=Homo sapiens GN=TGM2 PE=1 SV=2	P21980	27.6	0.58	-0.785875	16	0.00187821	9.6	12.4	72.9	17	17.4	29.2	34.6	9.5	7.1	38	17.2	11.3	14	15.2
Keratin, type II cytoskeletal 1 OS=Homo sapiens GN=KRT1 PE=1 SV=6	P04264	45.5	0.55	-0.862496	24.9	0.00450185	61.7	20.7	47.3	21.4	54.3	11.9	101.2	5.2	4.9	89	4.3	10.6	14.7	45.7
Laminin subunit gamma-1 OS=Homo sapiens GN=LAMC1 PE=1 SV=3	P11047	22.7	0.55	-0.862496	12.5	0.0413639	26.4	14.9	70	12.5	10.9	16.4	7.8	12.1	12	20	8.6	14.8	10.2	9.9
Sorbitol dehydrogenase OS=Homo sapiens GN=SORD PE=1 SV=4	Q00796	11.4	0.54	-0.888969	6.2	0.018064	8	5	26.5	12.5	21	4.6	2.6	3.4	2.8	5	13.6	13.4	2.6	2.7
Small ubiquitin-related modifier 2 OS=Homo sapiens GN=SUMO2 PE=1 SV=3	P61956	3.4	0.52	-0.943416	1.8	0.0328772	3.2	5	2.8	5.4	2.2	2.7	2.6	1.7	2.1	3	2.9	1.4	1.3	0
Fibulin-1 OS=Homo sapiens GN=FBLN1 PE=1 SV=4	P23142	9.5	0.47	-1.08927	4.5	0.0392811	14.4	0	19.9	11.6	13	0	7.8	1.7	0	12	1.4	13.4	0	2.7
NADH dehydrogenase [ubiquinone] iron-sulfur protein 2, mitochondrial OS=Homo sapiens GN=NDUFS2 PE=1 SV=2	O75306	8	0.41	-1.2863	3.2	0.00532425	4.8	5	11.4	7.1	5.1	18.3	4.3	5.2	3.5	1	7.2	1.4	4.5	0
Propionyl-CoA carboxylase alpha chain, mitochondrial OS=Homo sapiens GN=PCCA PE=1 SV=4	P05165	3.8	0.34	-1.55639	1.3	0.029828	3.2	5.8	3.8	5.4	5.8	2.7	0	0	4.2	0	0	3.5	1.3	0
A-kinase anchor protein 13 OS=Homo sapiens GN=AKAP13 PE=1 SV=2	Q12802	2	0.25	-2	0.5	0.0274249	2.4	0.8	2.8	0	1.4	2.7	3.5	2.6	0	0	0	0	0	0.9
Ig mu chain C region OS=Homo sapiens GN=IGHM PE=1 SV=3	P01871	8	0.2	-2.32193	1.6	0.0102085	0	0.8	22.7	9.8	2.9	3.7	16.4	0	0.7	0	4.3	0.7	1.9	3.6
Thrombospondin-1 OS=Homo sapiens GN=THBS1 PE=1 SV=2	P07996	2.1	0.2	-2.32193	0.4	0.0482074	0	4.1	2.8	1.8	0	0	6.1	0	0	3	0	0	0	0
Very-long-chain (3R)-3-hydroxyacyl-CoA dehydratase 3 OS=Homo sapiens GN=HACD3 PE=1 SV=2	Q9P035	2.8	0.12	-3.05889	0.3	0.00178111	2.4	3.3	4.7	3.6	1.4	2.7	1.7	1.7	0	0	0.7	0	0	0
Keratin, type II cytoskeletal 6A OS=Homo sapiens GN=KRT6A PE=1 SV=3	P02538	14.9	0.04	-4.64386	0.7	0.00132582	3.2	1.7	5.7	1.8	1.4	4.6	85.6	1.7	1.4	0	0.7	0.7	0	0
