## Supplemental Table 6B for "Hematological and Neurological Expressed 1 (HN1): a predictive and pharmacodynamic biomarker of metformin response in endometrial cancers"

### Sheet: Supplemental Table 6B
Function Annotation - Post Vs. Pre Metformin Non-Responders	p-value	Activation z-score	# Molecules	Molecules
Hypoplasia of organ	0.00364	1.982	5	AKAP13, FBLN1, IGHM, LAMC1, THBS1
Cell death	7.43e-05	1.852	20	ARF4, BUB3, EIF3I, FBLN1, HPRT1, HSPA2, IGHM, KRT6A, NDUFA13, PRDX2, PRDX6, PTPN6, RBM3, SEC23B, SF3B2, SUMO2, TGM2, THBS1, YWHAG, ZYX
Organismal death	0.00211	1.619	14	AKAP13, ARF4, BUB3, FBLN1, HPRT1, IGHM, KRT1, LAMC1, NDUFA13, PCCA, PTPN6, SUMO2, TGM2, THBS1
Apoptosis	0.00141	1.544	15	ARF4, BUB3, EIF3I, FBLN1, HSPA2, IGHM, NDUFA13, PRDX2, PRDX6, PTPN6, RBM3, SEC23B, SUMO2, TGM2, THBS1
Cell death of tumor cell lines	0.0165	1.052	9	BUB3, FBLN1, IGHM, NDUFA13, PRDX2, PTPN6, TGM2, THBS1, YWHAG
Inflammation of organ	0.00148	1.021	10	HPRT1, IGHM, KRT1, KRT6A, PRDX2, PRDX6, PTPN6, TGM2, THBS1, ZYX
Cell death of lymphatic system cells	0.00248	0.747	5	IGHM, PTPN6, TGM2, THBS1, YWHAG
Necrosis	0.00172	0.704	15	BUB3, EIF3I, FBLN1, HPRT1, IGHM, NDUFA13, PRDX2, PRDX6, PTPN6, RBM3, SF3B2, TGM2, THBS1, YWHAG, ZYX
Quantity of connective tissue	0.0137	0.555	5	BUB3, IGHM, PRDX2, PTPN6, TGM2
Cellular infiltration	0.00443	0.52	5	IGHM, PRDX6, PTPN6, TGM2, THBS1
Cell death of lymphoma cell lines	0.00113	0.332	4	IGHM, PTPN6, TGM2, YWHAG
Activation of lymphocytes	0.0204	0.315	4	HPRT1, IGHM, PTPN6, THBS1
Quantity of hematopoietic progenitor cells	0.00382	0.169	5	AKAP13, IGHM, PRDX2, PTPN6, THBS1
Quantity of phagocytes	0.0181	0.152	4	IGHM, PTPN6, TGM2, THBS1
Cell death of breast cancer cell lines	0.00871	-0.125	4	FBLN1, NDUFA13, PTPN6, THBS1
Activation of leukocytes	0.00552	-0.136	6	HPRT1, IGHM, PSME1, PTPN6, TGM2, THBS1
Quantity of Ca2+	0.00203	-0.391	5	IGHM, LAMC1, PRDX2, PTPN6, TGM2
Cell movement	0.0224	-0.438	11	ARF4, IGHM, LAMC1, PPIC, PRDX2, PRDX6, PTPN6, SORD, TGM2, THBS1, ZYX
Migration of tumor cell lines	0.0142	-0.45	6	PPIC, PRDX2, PTPN6, TGM2, THBS1, ZYX
Cell proliferation of tumor cell lines	0.00877	-0.547	10	BUB3, IGHM, NDUFA13, PRDX2, PTPN6, SUMO2, TGM2, THBS1, TRA2A, YWHAG
Cell death of immune cells	0.00427	-0.683	6	IGHM, PRDX6, PTPN6, TGM2, THBS1, YWHAG
Development of body trunk	0.0177	-0.747	7	AKAP13, FBLN1, LAMC1, MTHFD1, PRDX2, TGM2, THBS1
Development of vasculature	0.0049	-0.83	8	FBLN1, IGHM, KRT1, LAMC1, PTPN6, TGM2, THBS1, YWHAG
Angiogenesis	0.00909	-0.83	7	FBLN1, KRT1, LAMC1, PTPN6, TGM2, THBS1, YWHAG
Proliferation of lymphatic system cells	0.00297	-0.836	7	AKAP13, HPRT1, IGHM, PRDX2, PTPN6, THBS1, YWHAG
Transformation of fibroblast cell lines	0.0019	-1	4	AKAP13, EIF3I, NDUFA13, PTPN6
Infection of epithelial cell lines	0.00235	-1	4	AKAP13, SF3B2, SUMO2, ZYX
Infection of embryonic cell lines	0.00265	-1	4	AKAP13, SF3B2, SUMO2, ZYX
Infection of kidney cell lines	0.00268	-1	4	AKAP13, SF3B2, SUMO2, ZYX
Production of antibody	0.00452	-1.027	4	AKAP13, IGHM, PTPN6, THBS1
Adhesion of tumor cell lines	0.00485	-1.125	4	PTPN6, TGM2, THBS1, ZYX
Adhesion of immune cells	0.00822	-1.199	4	PRDX2, PTPN6, TGM2, THBS1
Survival of organism	0.00974	-1.274	6	IGHM, LAMC1, PCCA, PRDX6, TGM2, THBS1
Proliferation of lymphocytes	0.00817	-1.303	6	AKAP13, HPRT1, IGHM, PRDX2, PTPN6, THBS1
Adhesion of blood cells	0.00166	-1.478	5	IGHM, PRDX2, PTPN6, TGM2, THBS1
Phosphorylation of protein	0.0226	-1.571	5	FBLN1, HSPA2, IGHM, PTPN6, THBS1
Cell viability	0.0237	-1.593	8	AKAP13, IGHM, NDUFA13, PRDX2, PRDX6, PTPN6, TGM2, THBS1
Cell viability of leukocytes	0.00251	-1.671	4	IGHM, PRDX6, PTPN6, TGM2
Engulfment of cells	0.0189	-1.701	4	IGHM, PTPN6, TGM2, THBS1
Cell proliferation of T lymphocytes	0.0135	-1.903	5	AKAP13, IGHM, PRDX2, PTPN6, THBS1
Protein kinase cascade	0.00166	-1.98	5	AKAP13, HACD3, IGHM, PTPN6, TGM2
Binding of squamous cell carcinoma cell lines	5.98e-06		3	TGM2, THBS1, ZYX
Cross-linkage of peptide	6.92e-06		3	KRT1, TGM2, THBS1
Follicular thyroid tumor	1.39e-05		4	NDUFA13, PRDX2, PRDX6, THBS1
Adhesion of bone marrow cell lines	0.000294		2	TGM2, THBS1
Benign cold thyroid nodule	0.000336		2	PRDX2, PRDX6
Formation of nuclear inclusions	0.000336		2	HPRT1, TGM2
Adenoma	0.000352		6	FBLN1, PRDX2, PRDX6, SORD, TGM2, THBS1
Adhesion of squamous cell carcinoma cell lines	0.00038		2	THBS1, ZYX
Allergy	0.000383		6	IGHM, KRT1, KRT6A, PRDX6, TGM2, ZYX
Benign lesion	0.0004		9	FBLN1, LAMC1, PCCA, PRDX2, PRDX6, SORD, TGM2, THBS1, ZYX
Dermatitis	0.00042		6	IGHM, KRT1, KRT6A, PTPN6, THBS1, ZYX
Calcification of cells	0.000427		2	PTPN6, TGM2
Calcification of muscle	0.000477		2	PTPN6, TGM2
Catabolism of hydrogen peroxide	0.00053		2	PRDX2, PRDX6
Thyroid follicular adenoma	0.00053		2	PRDX2, PRDX6
Cell proliferation of lymphoma cell lines	0.000536		4	IGHM, PTPN6, TRA2A, YWHAG
Activation of MAP kinase	0.000536		3	IGHM, PRDX2, THBS1
Nodule	0.000553		3	PRDX2, PRDX6, TGM2
Formation of cellular inclusion bodies	0.000644		3	HPRT1, HSPA2, TGM2
Aggregation of blood platelets	0.000664		4	IGHM, PRDX2, PTPN6, THBS1
Activation of antigen presenting cells	0.000664		5	IGHM, PSME1, PTPN6, TGM2, THBS1
Benign Tumors	0.000858		8	FBLN1, PCCA, PRDX2, PRDX6, SORD, TGM2, THBS1, ZYX
Neurological signs	0.000994		7	HPRT1, NDUFA13, NDUFS2, PRDX2, PRDX6, PSME1, TGM2
Interphase of lymphoma cell lines	0.00112		2	IGHM, PTPN6
Chronic leukemia	0.0013		6	HPRT1, KRT1, PTPN6, SEC23B, SF3B2, ZYX
Hematocrit	0.00145		3	FBLN1, PRDX2, TGM2
Quantity of hydrogen peroxide	0.00145		2	PRDX2, PRDX6
Metabolism of hydrogen peroxide	0.00148		3	PRDX2, PRDX6, PTPN6
Enlargement of spleen	0.00151		3	PRDX2, PTPN6, TGM2
Lordosis	0.00163		2	BUB3, THBS1
Morphology of spleen	0.00169		5	AKAP13, IGHM, PRDX2, PTPN6, TGM2
Accumulation of phospholipid hydroperoxide	0.00171		1	PRDX6
Accumulation of sorbitol	0.00171		1	SORD
Adhesion of Listeria monocytogenes	0.00171		1	THBS1
Adhesion of Streptococcus pyogenes	0.00171		1	THBS1
Advanced stage infectious disorder	0.00171		1	PRDX6
Allelic exclusion of DNA	0.00171		1	IGHM
Anoikis of dermal fibroblasts	0.00171		1	TGM2
Antagonization of T lymphocytes	0.00171		1	PTPN6
Arrest in growth of B cell lymphoma cells	0.00171		1	IGHM
Binding of Porphyromonas gingivalis ATCC 33277	0.00171		1	TGM2
Bleeding of granulation tissue	0.00171		1	PRDX6
Calcification of skeletal muscle cells	0.00171		1	PTPN6
Cell flattening of T lymphocytes	0.00171		1	THBS1
Chemosensitivity of glioblastoma cells	0.00171		1	TGM2
Co-localization of phosphatidylserine	0.00171		1	IGHM
Combined immunodeficiency and megaloblastic anemia with or without hyperhomocysteinemia	0.00171		1	MTHFD1
Conjugation of histamine	0.00171		1	TGM2
Conversion of 6-mercaptopurine	0.00171		1	HPRT1
Conversion of guanine	0.00171		1	HPRT1
Conversion of red blood cells	0.00171		1	THBS1
Conversion of thioguanine	0.00171		1	HPRT1
Cowden disease type 7	0.00171		1	SEC23B
Curth Macklin type ichthyosis hystrix	0.00171		1	KRT1
Damage of nigrostriatum	0.00171		1	TGM2
Degradation of lysophosphatidylcholine	0.00171		1	PRDX6
Development of preantral follicle	0.00171		1	THBS1
Development of subcapsular sinus macrophages	0.00171		1	IGHM
Differentiation of spermatocytes	0.00171		1	HSPA2
Dyserythropoietic congenital anemia type II	0.00171		1	SEC23B
Fibrosis of atherosclerotic lesion	0.00171		1	THBS1
Hyperphosphorylation of protein	0.00171		1	PTPN6
Late-onset epidermolytic hyperkeratosis	0.00171		1	KRT1
Lesch-Nyhan syndrome	0.00171		1	HPRT1
Neuritic differentiation of neuroblastoma cell lines	0.00171		1	TGM2
Organization of podocytes	0.00171		1	FBLN1
Oxidative stress response of lung cancer cell lines	0.00171		1	PRDX6
Pachyonychia congenita 3	0.00171		1	KRT6A
Palmoplantar keratoderma striata form III	0.00171		1	KRT1
Partial hypoxanthine-guanine phosphoribosyltransferase deficiency	0.00171		1	HPRT1
Perfusion of skeletal muscle	0.00171		1	THBS1
Presence of spermatocytes	0.00171		1	HSPA2
Quantity of 1-palmitoyl-2-linoleoyl phosphatidylcholine hydroperoxide	0.00171		1	PRDX6
Renal oncocytoma	0.00171		1	TGM2
Replication of simian-human immunodeficiency virus	0.00171		1	PRDX2
Salvage of guanine	0.00171		1	HPRT1
Sprouting of muscle cell lines	0.00171		1	THBS1
Susceptibility to folate-sensitive spina bifida	0.00171		1	MTHFD1
Synpolydactyly 2	0.00171		1	FBLN1
Synthesis of IMP	0.00171		1	HPRT1
Termination of proliferation of cells	0.00171		1	PTPN6
Transamidation of histamine	0.00171		1	TGM2
Huntington's Disease	0.00188		6	NDUFA13, NDUFS2, PRDX2, PRDX6, PSME1, TGM2
Activation of Protein kinase	0.00192		4	HACD3, IGHM, PRDX2, THBS1
Mass of spleen	0.00197		3	AKAP13, IGHM, PRDX2
Quantity of pre-B lymphocytes	0.00197		3	AKAP13, IGHM, PTPN6
Granulation tissue	0.00202		2	PRDX6, THBS1
Oncocytoma	0.00202		2	NDUFA13, TGM2
Atopic dermatitis	0.00208		4	IGHM, KRT1, KRT6A, ZYX
Mitochondrial complex I deficiency	0.00213		2	NDUFA13, NDUFS2
Quantity of renal glomerulus	0.00223		2	FBLN1, LAMC1
Binding of bacteria	0.00234		2	TGM2, THBS1
Disorder of basal ganglia	0.00235		7	COPE, NDUFA13, NDUFS2, PRDX2, PRDX6, PSME1, TGM2
Lower respiratory tract disorder	0.00241		5	FBLN1, LAMC1, PRDX2, SF3B2, ZYX
Abnormal morphology of nephron	0.00243		3	FBLN1, LAMC1, PCCA
Cytolysis	0.00257		4	HPRT1, KRT6A, PRDX2, SEC23B
I-kappaB kinase/NF-kappaB cascade	0.00274		3	AKAP13, HACD3, TGM2
Formation of plasma membrane	0.00288		4	LAMC1, THBS1, YWHAG, ZYX
Migration of microvascular endothelial cells	0.00305		2	PTPN6, THBS1
Adhesion of mononuclear leukocytes	0.00319		3	PRDX2, PTPN6, THBS1
Enzymopathy	0.00322		4	HPRT1, NDUFA13, NDUFS2, PCCA
Abnormal morphology of Cajal-Retzius neurons	0.00342		1	LAMC1
Abnormal morphology of cystic duct	0.00342		1	THBS1
Arrest in cell cycle progression of acute lymphoblastic leukemia cells	0.00342		1	IGHM
Autosomal dominant epidermolytic palmoplantar keratoderma	0.00342		1	KRT1
Autosomal recessive agammaglobulinemia 1	0.00342		1	IGHM
Biosynthesis of 10-formyltetrahydrofolic acid	0.00342		1	MTHFD1
Biosynthesis of D-fructose	0.00342		1	SORD
Caspase-independent cell death of cervical cancer cell lines	0.00342		1	BUB3
Co-localization of ganglioside GM1	0.00342		1	IGHM
Conversion of hypoxanthine	0.00342		1	HPRT1
Cyclic ichthyosis with epidermolytic hyperkeratosis	0.00342		1	KRT1
Cytolysis of keratinocytes	0.00342		1	KRT6A
Detachment of macrophages	0.00342		1	PTPN6
Dysplasia of neurons	0.00342		1	LAMC1
Familial hemophagocytic lymphohistiocytosis type 2	0.00342		1	PTPN6
Familial spina bifida	0.00342		1	MTHFD1
Formation of thyroid cells	0.00342		1	THBS1
Frequency of central memory cytotoxic T cells	0.00342		1	PTPN6
Frequency of effector memory helper T cells	0.00342		1	PTPN6
Generation of B-2 lymphocytes	0.00342		1	PTPN6
Initiation of cell cycle progression of B lymphocytes	0.00342		1	IGHM
Initiation of contact dermatitis	0.00342		1	IGHM
Memory T cell response of cytotoxic T cells	0.00342		1	IGHM
Metaplasia of esophagogastric junction	0.00342		1	THBS1
Migration of Cajal-Retzius neurons	0.00342		1	LAMC1
Mitogenesis of skin cancer cell lines	0.00342		1	THBS1
Modification of ovarian cancer cell lines	0.00342		1	TGM2
Morphology of kidney tissue	0.00342		1	THBS1
Morphology of lung tissue	0.00342		1	THBS1
Morphology of pancreatic tissue	0.00342		1	THBS1
Morphology of testicular tissue	0.00342		1	THBS1
Nonepidermolytic palmoplantar keratoderma	0.00342		1	KRT1
Oxidative stress response of carcinoma cell lines	0.00342		1	PRDX6
Quantity of disaturated phosphatidylcholine	0.00342		1	PRDX6
Relaxation of vascular smooth muscle cells	0.00342		1	THBS1
Remodeling of actin stress fibers	0.00342		1	ZYX
Salvage of adenine	0.00342		1	HPRT1
Signaling of vascular smooth muscle cells	0.00342		1	THBS1
Stimulation of skin cancer cell lines	0.00342		1	THBS1
Survival of soft tissue	0.00342		1	THBS1
Synaptogenesis of retinal ganglion cells	0.00342		1	THBS1
Thickening of myocardium	0.00342		1	AKAP13
Turnover of marginal-zone B lymphocytes	0.00342		1	IGHM
Uptake of myristic acid	0.00342		1	THBS1
Hypoplasia of lymphoid organ	0.00351		3	AKAP13, FBLN1, IGHM
Engulfment of antigen presenting cells	0.00368		3	PTPN6, TGM2, THBS1
Chronic anemia	0.00371		2	MTHFD1, SEC23B
Abnormal morphology of B-cell follicle	0.00399		2	AKAP13, IGHM
Adhesion of blood platelets	0.00399		2	IGHM, THBS1
Sensitivity of cells	0.00421		3	PRDX2, PTPN6, TGM2
Schizophrenia	0.00437		5	HPRT1, HSPA2, PRDX2, PRDX6, THBS1
Growth of lymphoid organ	0.00472		3	HPRT1, IGHM, PTPN6
Morphology of kidney	0.00481		4	FBLN1, LAMC1, PCCA, THBS1
Abnormal morphology of dermis	0.00488		2	BUB3, THBS1
Benign renal mass	0.00488		2	LAMC1, TGM2
Cell death of T lymphocytes	0.00502		4	IGHM, PTPN6, TGM2, THBS1
Engulfment of myeloid cells	0.00506		3	PTPN6, TGM2, THBS1
Activation of smooth muscle cell lines	0.00512		1	TGM2
Acute phase ischemic stroke	0.00512		1	THBS1
Adhesion of hOB cells	0.00512		1	TGM2
Agglutination of blood platelets	0.00512		1	IGHM
Antigen presentation by follicular dendritic cells	0.00512		1	IGHM
Area of smooth muscle	0.00512		1	THBS1
Attachment of radial glial cells	0.00512		1	LAMC1
Benign erythrocytosis	0.00512		1	PTPN6
Binding of biotin	0.00512		1	KRT1
Binding of small cell lung cancer cells	0.00512		1	THBS1
Cytotoxic reaction of prostate cell lines	0.00512		1	THBS1
Degradation of colfosceril palmitate	0.00512		1	PRDX6
Delay in initiation of occlusion of arteriole	0.00512		1	THBS1
Development of epiblast cells	0.00512		1	LAMC1
Formation of fascin spikes	0.00512		1	THBS1
Formation of smooth muscle cells	0.00512		1	TGM2
Hypoplasia of exocrine region of pancreas	0.00512		1	THBS1
Integrity of adherens junctions	0.00512		1	ZYX
Ketoacidosis	0.00512		1	PCCA
Organization of F-actin	0.00512		1	THBS1
Phagocytosis of fibroblasts	0.00512		1	THBS1
Progressive neurodegeneration	0.00512		1	HPRT1
Propionic acidemia	0.00512		1	PCCA
Quantity of blood vessel tissue	0.00512		1	THBS1
Reduction of monohydroperoxy-linoleic acid	0.00512		1	PRDX2
Replication of Simian immunodeficiency virus	0.00512		1	PRDX2
Salvage of nebularine	0.00512		1	HPRT1
Sensitivity of erythroid precursor cells	0.00512		1	PTPN6
Size of medullary cavity	0.00512		1	PTPN6
Sphere formation of ovarian cancer cell lines	0.00512		1	TGM2
Spindle checkpoint of bone cancer cell lines	0.00512		1	BUB3
Spindle checkpoint of sarcoma cell lines	0.00512		1	BUB3
Dyserythropoietic anemia or sideroblastic anemia	0.0052		2	HPRT1, SEC23B
Inflammation of pancreas	0.0052		3	IGHM, PRDX2, THBS1
Quantity of CD4+ T-lymphocytes	0.00534		3	IGHM, PTPN6, THBS1
Movement Disorders	0.00552		8	COPE, HPRT1, NDUFA13, NDUFS2, PRDX2, PRDX6, PSME1, TGM2
Neuromuscular disease	0.00561		7	COPE, NDUFA13, NDUFS2, PRDX2, PRDX6, PSME1, TGM2
Engulfment of phagocytes	0.00563		3	PTPN6, TGM2, THBS1
Expression of protein	0.00614		4	EIF3I, IGHM, RBM3, THBS1
Visceromegaly	0.00614		5	AKAP13, HPRT1, PRDX2, PTPN6, TGM2
Papillary adenocarcinoma	0.00619		4	SF3B2, TGM2, THBS1, TRA2A
Cell death of bone marrow cells	0.0062		2	PTPN6, YWHAG
Transport of phospholipid	0.0062		2	AKAP13, PRDX6
Abnormal morphology of lung	0.00623		3	FBLN1, LAMC1, THBS1
Arrest in G1 phase of tumor cell lines	0.00631		3	IGHM, PTPN6, YWHAG
Proliferation of kidney cancer cell lines	0.00638		2	TGM2, THBS1
Apoptosis of lymphoma cell lines	0.00655		3	IGHM, PTPN6, TGM2
Colorectal adenoma	0.00663		3	FBLN1, PRDX6, SORD
Follicular thyroid carcinoma	0.00674		2	NDUFA13, THBS1
Bronchopathy	0.0068		3	LAMC1, SF3B2, ZYX
Nephritis	0.0068		4	HPRT1, IGHM, PTPN6, TGM2
Abnormal morphology of marginal sinus of spleen	0.00682		1	IGHM
Abnormal morphology of marginal zone macrophages	0.00682		1	IGHM
Activation of B-2 lymphocytes	0.00682		1	PTPN6
Activation of skin cancer cell lines	0.00682		1	THBS1
Affinity maturation of B lymphocytes	0.00682		1	IGHM
Arrest in G1 phase of B lymphocytes	0.00682		1	IGHM
Binding of heparan sulfate proteoglycan	0.00682		1	THBS1
Cell rounding of astrocytoma cells	0.00682		1	AKAP13
Chemotaxis of microvascular endothelial cells	0.00682		1	THBS1
Differentiation of eye cell lines	0.00682		1	SUMO2
Epithelial-mesenchymal transition of ovarian cancer cell lines	0.00682		1	TGM2
Formation of basal membrane	0.00682		1	LAMC1
Inflammatory cardiomyopathy	0.00682		1	HPRT1
Injury of kidney cell lines	0.00682		1	THBS1
Metabolism of 6-mercaptopurine	0.00682		1	HPRT1
Metabolism of adenine	0.00682		1	HPRT1
Metabolism of hypoxanthine	0.00682		1	HPRT1
Mitogenesis of astrocytes	0.00682		1	PTPN6
Modification of hyaluronic acid	0.00682		1	THBS1
Morphology of heart tissue	0.00682		1	THBS1
Proliferation of small cell lung cancer cells	0.00682		1	THBS1
Quantity of Clara cells	0.00682		1	THBS1
Recovery stage ischemic stroke	0.00682		1	THBS1
Schistocytosis	0.00682		1	PRDX2
Secretion of antibody	0.00682		1	IGHM
Synthesis of GMP	0.00682		1	HPRT1
Turnover of epithelial cells	0.00682		1	IGHM
Vasodilation of aortic root	0.00682		1	THBS1
Benign neoplasm of endocrine gland	0.00705		3	PRDX2, PRDX6, TGM2
Tyrosine phosphorylation of protein	0.00705		3	IGHM, PTPN6, THBS1
Carditis	0.00729		2	HPRT1, IGHM
Quantity of pro-B lymphocytes	0.00729		2	IGHM, PTPN6
Cell viability of antigen presenting cells	0.00748		2	PRDX6, PTPN6
Development of macrophages	0.00748		2	AKAP13, IGHM
Production of hydrogen peroxide	0.00748		2	PRDX2, PTPN6
Immune response of antigen presenting cells	0.00828		3	IGHM, TGM2, THBS1
Cell death of leukocyte cell lines	0.00847		3	IGHM, PTPN6, YWHAG
Abnormal morphology of dilated gall bladder	0.00852		1	THBS1
Cross-linkage of protein	0.00852		1	TGM2
Differentiation of endometrial stromal cells	0.00852		1	LAMC1
Formation of thyroid follicle	0.00852		1	THBS1
Function of lacrimal gland	0.00852		1	THBS1
Lack of follicular dendritic cells	0.00852		1	IGHM
Peroxidation of phospholipid	0.00852		1	PRDX6
Petechia	0.00852		1	FBLN1
Redistribution of membrane rafts	0.00852		1	PTPN6
Ovarian cancer	0.00865		10	DYNLRB1, HP1BP3, HSPA2, IGHM, KRT1, KRT6A, SEC23B, TGM2, THBS1, TRA2A
Quantity of blood vessel	0.00866		2	FBLN1, THBS1
Abnormal morphology of lymphoid organ	0.00916		4	AKAP13, IGHM, PRDX2, TGM2
Morphology of body cavity	0.00925		9	AKAP13, FBLN1, HPRT1, IGHM, LAMC1, PRDX2, PTPN6, TGM2, THBS1
Phagocytosis of tumor cell lines	0.00928		2	PTPN6, TGM2
Regeneration of axons	0.00928		2	LAMC1, PTPN6
Progressive motor neuropathy	0.00929		5	COPE, FBLN1, HPRT1, PRDX2, TGM2
Cell death of endothelial cells	0.00954		3	PRDX2, PRDX6, THBS1
Polyp	0.00992		2	SEC23B, THBS1
Cell viability of lymphatic system cells	0.00995		3	IGHM, PTPN6, TGM2
Abnormal morphology of CD8-positive alpha-beta intraepithelial T-cell	0.0102		1	IGHM
Abnormal morphology of metallophilic macrophages	0.0102		1	IGHM
Adhesion of Streptococcus pneumoniae	0.0102		1	THBS1
Arthrogryposis, renal dysfunction, cholestasis	0.0102		1	THBS1
Association of actin cytoskeleton	0.0102		1	PTPN6
Cell spreading of muscle cell lines	0.0102		1	THBS1
Clear cell acanthoma	0.0102		1	KRT1
Echinocytosis	0.0102		1	PRDX2
Lack of metanephros	0.0102		1	LAMC1
Lack of uterus	0.0102		1	LAMC1
Microaneurysm	0.0102		1	LAMC1
Pulse pressure	0.0102		1	THBS1
Quantity of glomerular capillary	0.0102		1	FBLN1
Quantity of skin cell lines	0.0102		1	THBS1
Quantity of sympathetic neuron	0.0102		1	PTPN6
S phase of lymphoma cell lines	0.0102		1	PTPN6
Synthesis of L-methionine	0.0102		1	MTHFD1
Tubular nephritis	0.0102		1	IGHM
Quantity of red blood cells	0.0105		3	PRDX2, PTPN6, TGM2
Abnormal function of B lymphocytes	0.0106		2	IGHM, PTPN6
Development of extraembryonic tissue	0.0106		2	SUMO2, THBS1
Incorporation of thymidine	0.0106		2	AKAP13, PTPN6
Maturation of hematopoietic progenitor cells	0.0106		2	IGHM, PTPN6
Proliferation of splenocytes	0.0106		2	HPRT1, IGHM
Transmembrane potential of mitochondria	0.0106		3	IGHM, PTPN6, TGM2
Fatty acid metabolism	0.0107		5	AKAP13, HACD3, IGHM, PCCA, PRDX6
Psoriatic arthritis	0.0108		2	IGHM, PTPN6
Viral life cycle	0.011		2	PPIC, SUMO2
Erythrocytosis	0.0113		2	PRDX2, PTPN6
Hemolytic anemia	0.0113		2	PRDX2, SEC23B
Developmental process of synapse	0.0113		3	LAMC1, THBS1, YWHAG
Abnormal morphology of thoracic cavity	0.0118		5	AKAP13, FBLN1, LAMC1, TGM2, THBS1
Abnormal morphology of B-1a lymphocytes	0.0119		1	IGHM
Activation of plasma	0.0119		1	THBS1
Angiogenesis of islets of Langerhans	0.0119		1	THBS1
Catabolism of glycerophospholipid	0.0119		1	PRDX6
Cellular infiltration by M1 macrophages	0.0119		1	PTPN6
Colony formation of kidney cancer cell lines	0.0119		1	TGM2
Homeostasis of neutrophils	0.0119		1	MTHFD1
Immune complex nephritis	0.0119		1	TGM2
Lack of vas deferens	0.0119		1	LAMC1
Morphology of liver tissue	0.0119		1	THBS1
Polyarteritis nodosa	0.0119		1	HPRT1
Response of vascular smooth muscle cells	0.0119		1	THBS1
Survival of megakaryocytes	0.0119		1	PTPN6
Vasculogenesis	0.012		6	FBLN1, KRT1, PTPN6, TGM2, THBS1, YWHAG
Maturation of leukocytes	0.0121		3	IGHM, PTPN6, THBS1
Apoptosis of dermal cells	0.0122		2	PRDX6, TGM2
Histiocytic or dendritic cell neoplasm	0.0122		2	HPRT1, THBS1
Quantity of B-1 lymphocytes	0.0122		2	IGHM, PTPN6
Rho protein signal transduction	0.0122		2	AKAP13, HACD3
Abnormal function of cardiovascular system	0.0124		2	IGHM, TGM2
Morphology of red blood cells	0.0124		2	PRDX2, THBS1
Blood clot	0.0126		3	PRDX2, TGM2, THBS1
Morphology of cardiovascular tissue	0.0127		2	FBLN1, THBS1
Advanced malignant tumor	0.0131		7	DYNLRB1, HPRT1, NDUFA13, PRDX2, TGM2, THBS1, TRA2A
Hematologic cancer	0.0132		13	AKAP13, EIF3I, HPRT1, IGHM, KRT1, KRT6A, PSME1, PTPN6, SEC23B, SF3B2, SORD, THBS1, ZYX
Quantity of apoptotic cells	0.0134		2	IGHM, THBS1
Abnormal morphology of cornified envelope	0.0136		1	KRT1
Abnormal morphology of meninges	0.0136		1	LAMC1
Abnormal morphology of small first branchial arch	0.0136		1	AKAP13
Binding of Staphylococcus aureus	0.0136		1	THBS1
Catabolism of heme	0.0136		1	PRDX2
Cell-cell adhesion of squamous cell carcinoma cell lines	0.0136		1	ZYX
Chemotaxis of vascular smooth muscle cells	0.0136		1	THBS1
Development of extraembryonic mesoderm	0.0136		1	SUMO2
Generation of effector lymphocytes	0.0136		1	PTPN6
Hyperplasia of gastric epithelium	0.0136		1	THBS1
Metastatic potential of melanoma cell lines	0.0136		1	TGM2
Morphology of skin tissue	0.0136		1	THBS1
Quantity of pre-B1 lymphocytes	0.0136		1	IGHM
Separation of sister chromatids	0.0136		1	BUB3
Translocation of phosphatidylserine	0.0136		1	PRDX6
Adhesion of cell-associated matrix	0.0139		2	THBS1, ZYX
Autosomal dominant polycystic kidney disease	0.0139		2	FBLN1, KRT6A
Colony formation of fibroblast cell lines	0.0139		2	FBLN1, PTPN6
Injury of mice	0.0139		2	IGHM, TGM2
Interphase of tumor cell lines	0.014		4	IGHM, PTPN6, SF3B2, YWHAG
Cell viability of hematopoietic progenitor cells	0.0144		2	PTPN6, TGM2
Activation of macrophages	0.0146		3	PTPN6, TGM2, THBS1
Internalization of cells	0.0147		3	PTPN6, TGM2, THBS1
Glaucoma	0.0149		2	TGM2, THBS1
Kyphosis	0.0149		2	BUB3, THBS1
Abnormal morphology of renal glomerulus	0.0152		2	FBLN1, LAMC1
Abnormal morphology of skin	0.0152		3	BUB3, KRT1, THBS1
Adhesion of melanoma cells	0.0153		1	THBS1
Apoptosis of BMMC cells	0.0153		1	PTPN6
Calcification of smooth muscle cells	0.0153		1	TGM2
Elongation of fatty acid	0.0153		1	HACD3
Expansion of cytotoxic T cells	0.0153		1	IGHM
Formation of apoptotic bodies	0.0153		1	TGM2
Hemosiderosis	0.0153		1	PRDX2
Ketoaciduria	0.0153		1	PCCA
Maturation of pro-B lymphocytes	0.0153		1	IGHM
Microscopic polyangiitis	0.0153		1	HPRT1
Neuritogenesis of hippocampal neurons	0.0153		1	LAMC1
Permeability of skin cell lines	0.0153		1	PTPN6
Phagocytosis of blood platelets	0.0153		1	THBS1
Pulmonary alveolar hemorrhage	0.0153		1	THBS1
Quantity of lymphocytic choriomeningitis virus	0.0153		1	IGHM
Quantity of pre-B2 lymphocytes	0.0153		1	IGHM
Synaptogenesis of brain	0.0153		1	THBS1
Urination	0.0153		1	PCCA
Volume of compact bone	0.0153		1	IGHM
Quantity of spleen	0.0154		2	AKAP13, PRDX2
Familial midline defect	0.0157		2	FBLN1, MTHFD1
Cell viability of myeloid cells	0.016		2	PRDX6, PTPN6
Hypoplasia of thymus gland	0.0162		2	FBLN1, IGHM
Abnormal morphology of epithelial tissue	0.0163		4	FBLN1, IGHM, LAMC1, THBS1
Vascular lesion	0.0169		3	AKAP13, LAMC1, THBS1
Abnormal morphology of periarteriolar lymphoid sheath	0.017		1	IGHM
Abnormal morphology of suprabasal layer of epidermis	0.017		1	KRT1
Cellular infiltration by monocyte-derived macrophages	0.017		1	PTPN6
Development of cataract	0.017		1	SORD
Formation of fibrosarcoma	0.017		1	THBS1
Growth of pancreatic endocrine tumor	0.017		1	THBS1
Immune protection of organism	0.017		1	IGHM
Quantity of oxygen	0.017		1	THBS1
Reduction of hydrogen peroxide	0.017		1	PRDX2
Removal of superoxide	0.017		1	PRDX2
Survival of bone marrow-derived dendritic cells	0.017		1	PTPN6
Tumorigenesis of kidney cell lines	0.017		1	PTPN6
Anemia	0.017		4	HPRT1, MTHFD1, PRDX2, SEC23B
Cachexia	0.017		2	BUB3, IGHM
Chronic form of lymphocytic leukemia	0.0172		4	KRT1, SEC23B, SF3B2, ZYX
Central nervous system cancer	0.0172		5	ARF4, HSPA2, SF3B2, SORD, THBS1
Weight loss	0.0176		3	BUB3, KRT1, TGM2
Inflammation of body cavity	0.0178		6	HPRT1, IGHM, PRDX2, PRDX6, PTPN6, THBS1
Bleeding	0.0181		4	FBLN1, LAMC1, PRDX6, THBS1
Cerebral degeneration	0.0182		3	FBLN1, HPRT1, TGM2
Breast or ovarian cancer	0.0183		16	AKAP13, ARF4, COPE, DYNLRB1, FBLN1, HP1BP3, HSPA2, IGHM, KRT1, KRT6A, PRDX2, SEC23B, TGM2, THBS1, TRA2A, ZYX
Organization of extracellular matrix	0.0184		2	FBLN1, LAMC1
Abnormal morphology of body cavity	0.0186		7	AKAP13, FBLN1, IGHM, LAMC1, PRDX2, TGM2, THBS1
Agenesis of seminal vesicle	0.0186		1	LAMC1
Angiogenesis of wound	0.0186		1	THBS1
Cell spreading of melanoma cell lines	0.0186		1	THBS1
Chemotaxis of skin cell lines	0.0186		1	THBS1
Chronic autoimmune hepatitis	0.0186		1	HPRT1
Morphology of neuromuscular junctions	0.0186		1	YWHAG
Proliferation of BMMC cells	0.0186		1	PTPN6
Quantity of endothelial cell lines	0.0186		1	THBS1
Quantity of transitional type 1 B lymphocytes	0.0186		1	AKAP13
Synthesis of very long chain fatty acid	0.0186		1	HACD3
Transport of sorting endosomes	0.0186		1	IGHM
Cell viability of phagocytes	0.019		2	PRDX6, PTPN6
Progressive encephalopathy	0.019		2	HPRT1, TGM2
Abnormal morphology of myocardium	0.0193		2	AKAP13, TGM2
Parkinson's disease	0.0193		3	COPE, PRDX2, TGM2
Autosomal recessive immunodeficiency	0.0196		2	IGHM, MTHFD1
Metastasis of tumor cell lines	0.0197		3	NDUFA13, PRDX2, THBS1
Apoptosis of kidney	0.0199		2	PTPN6, THBS1
Abnormal morphology of spleen	0.02		3	AKAP13, IGHM, PRDX2
Abnormal morphology of mullerian duct	0.0203		1	LAMC1
Formation of sarcomere	0.0203		1	AKAP13
Function of splenocytes	0.0203		1	AKAP13
Initiation of reverse transcription of genomes	0.0203		1	AKAP13
Lack of metanephric bud	0.0203		1	LAMC1
Phagocytosis of macrophage cancer cell lines	0.0203		1	PTPN6
Quantity of lymphoma cell lines	0.0203		1	PTPN6
Relaxation of heart ventricle	0.0203		1	TGM2
Spherocytosis	0.0203		1	PRDX2
Cataract disease	0.0205		2	BUB3, SORD
Female genital tract adenocarcinoma	0.0209		15	COPE, DYNLRB1, FBLN1, HP1BP3, HSPA2, KRT1, KRT6A, LAMC1, NDUFS2, SEC23B, SORD, TGM2, THBS1, TRA2A, ZYX
Systemic lupus erythematosus	0.0212		3	HPRT1, PTPN6, TGM2
Midline defect	0.0219		3	FBLN1, LAMC1, MTHFD1
Ovarian endometrioid carcinoma	0.022		6	DYNLRB1, HP1BP3, HSPA2, KRT6A, SEC23B, TGM2
Abnormal morphology of lung interstitium	0.022		1	FBLN1
Abnormal morphology of pedicels	0.022		1	FBLN1
Activation of embryonic cell lines	0.022		1	TGM2
Activation of epithelial cell lines	0.022		1	TGM2
Attachment of spindle fibers	0.022		1	BUB3
Differentiation of plasmablasts	0.022		1	PTPN6
Inflammation of lacrimal gland	0.022		1	THBS1
Invasion of trophoblast cells	0.022		1	LAMC1
Morphology of stomach tissue	0.022		1	THBS1
Myeloid leukemia associated with Down syndrome	0.022		1	HPRT1
Quantity of IL-18 in blood	0.022		1	KRT1
Synthesis of serine family amino acid	0.022		1	MTHFD1
Leukemic tumor	0.0221		9	AKAP13, EIF3I, HPRT1, KRT1, PSME1, PTPN6, SEC23B, SF3B2, ZYX
Hematologic cancer of cells	0.0226		9	HPRT1, IGHM, KRT1, KRT6A, SEC23B, SF3B2, SORD, THBS1, ZYX
Endocrine gland tumor	0.0226		8	AKAP13, KRT6A, MTHFD1, NDUFA13, PRDX2, PRDX6, TGM2, THBS1
Abnormal morphology of Wolffian duct	0.0237		1	LAMC1
Accumulation of cyclic GMP	0.0237		1	THBS1
Angiogenesis of muscle	0.0237		1	THBS1
Decondensation of chromatin	0.0237		1	AKAP13
Gastric polyp	0.0237		1	THBS1
Hyperplasia of vascular smooth muscle cells	0.0237		1	THBS1
Metabolism of L-tetrahydrofolic acid	0.0237		1	MTHFD1
Metastasis of prostate cancer cell lines	0.0237		1	NDUFA13
PML/RARA fusion positive childood acute promyelocytic leukemia	0.0237		1	HPRT1
Quantity of micronuclei	0.0237		1	BUB3
Vascularization of hindlimb	0.0237		1	THBS1
Adhesion of lymphocytes	0.0239		2	PTPN6, THBS1
Permeability of vasculature	0.0242		2	KRT1, THBS1
