## Supplemental Table 7 for "Hematological and Neurological Expressed 1 (HN1): a predictive and pharmacodynamic biomarker of metformin response in endometrial cancers"

### Sheet: Supplemental Table 7
CASE ID	1=Metformin Responder, 2=Metformin Non-Responder	pre-Metformin (HN1 H-Score IHC Intensity)	post-Metformin (HN1 H-Score IHC Intensity)
H0001	1	122.3	75.3
H2494	2	75	124.3
H2495	2	133.7	121.7
H2497	2	92.3	104
H2499	2	113.3	111
H2501	1	196.5	116.7
H2505	2	103	56.3
H2507	2	125.7	133
H2511	1	105.3	68.3
H2513	1	41.7	127.3
H2515	1	143.3	113.3
H2517	1	210.7	59.3
H2519	1	134.3	65.3
H2521	1	158	69.3
H2523	1	143	128.3
H3094	2	141.7	93.7
H3692	1	165	74
H3693	1	184.3	65.7
H3694	1	159	102.3
H3695	1	196	135.3
