## Supplemental Table 8B for "Hematological and Neurological Expressed 1 (HN1): a predictive and pharmacodynamic biomarker of metformin response in endometrial cancers"

### Sheet: Supplemental Table 8B
Function Annotation - Post Vs. Pre Metformin Responders	-log(p-value)	Activation z-score	Molecules
Purine Nucleotides De Novo Biosynthesis II	5.48	0.273	IMPDH2,ATIC,GART
Tetrahydrofolate Salvage from 5,10-methenyltetrahydrofolate	4.12	0.4	MTHFD1,GART
Glycolysis I	2.63	0.0769	PGK1,GPI
Gluconeogenesis I	2.63	0.0769	PGK1,GPI
Acetyl-CoA Biosynthesis III (from Citrate)	2.56	1	ACLY
RhoA Signaling	2.31	0.0242	EZR,SEPT7,SEPT2
Signaling by Rho Family GTPases	2.28	0.0159	RELA,EZR,SEPT7,SEPT2
Choline Degradation I	2.26	0.5	ALDH7A1
Palmitate Biosynthesis I (Animals)	2.26	0.5	FASN
Fatty Acid Biosynthesis Initiation II	2.26	0.5	FASN
Protein Ubiquitination Pathway	2.2	0.0151	PSME1,DNAJB11,PSMD1,UBA1
Aryl Hydrocarbon Receptor Signaling	2.15	0.0213	RELA,ALDH7A1,MCM7
5-aminoimidazole Ribonucleotide Biosynthesis I	2.08	0.333	GART
Inosine-5'-phosphate Biosynthesis II	2.08	0.333	ATIC
Cell Cycle Control of Chromosomal Replication	1.98	0.0357	MCM3,MCM7
Arginine Degradation I (Arginase Pathway)	1.96	0.25	OAT
Regulation of Cellular Mechanics by Calpain Protease	1.88	0.0317	EZR,CAPN1
Lysine Degradation II	1.86	0.2	ALDH7A1
Lysine Degradation V	1.86	0.2	ALDH7A1
Folate Polyglutamylation	1.86	0.2	MTHFD1
Arginine Biosynthesis IV	1.78	0.167	OAT
Proline Biosynthesis II (from Arginine)	1.78	0.167	OAT
Arginine Degradation VI (Arginase 2 Pathway)	1.78	0.167	OAT
GDP-mannose Biosynthesis	1.78	0.167	GPI
Caveolar-mediated Endocytosis Signaling	1.78	0.0282	ARCN1,COPA
Pentose Phosphate Pathway (Non-oxidative Branch)	1.72	0.143	TALDO1
Histidine Degradation III	1.66	0.125	MTHFD1
Citrulline Biosynthesis	1.61	0.111	OAT
Folate Transformations I	1.61	0.111	MTHFD1
Actin Cytoskeleton Signaling	1.57	0.0129	DIAPH1,EZR,GIT1
Calcium Transport I	1.56	0.1	ANXA5
Apoptosis Signaling	1.54	0.0208	RELA,CAPN1
Pentose Phosphate Pathway	1.52	0.0909	TALDO1
UDP-N-acetyl-D-galactosamine Biosynthesis II	1.52	0.0909	GPI
CDK5 Signaling	1.46	0.019	CAPN1,LAMB1
Urate Biosynthesis/Inosine 5'-phosphate Degradation	1.45	0.0769	IMPDH2
Colanic Acid Building Blocks Biosynthesis	1.42	0.0714	GPI
Superpathway of Citrulline Metabolism	1.39	0.0667	OAT
Pancreatic Adenocarcinoma Signaling	1.36	0.0167	RELA,RALBP1
LXR/RXR Activation	1.35	0.0165	RELA,FASN
Sirtuin Signaling Pathway	1.32	0.0103	PGK1,RELA,ACLY
Purine Nucleotides Degradation II (Aerobic)	1.29	0.0526	IMPDH2
Histamine Degradation	1.29	0.0526	ALDH7A1
Oxidative Ethanol Degradation III	1.25	0.0476	ALDH7A1
Polyamine Regulation in Colon Cancer	1.23	0.0455	PSME1
Fatty Acid α-oxidation	1.23	0.0455	ALDH7A1
Putrescine Degradation III	1.21	0.0435	ALDH7A1
Role of JAK1, JAK2 and TYK2 in Interferon Signaling	1.19	0.0417	RELA
Glutathione Redox Reactions I	1.19	0.0417	PRDX6
TCA Cycle II (Eukaryotic)	1.19	0.0417	FH
IL-17A Signaling in Gastric Cells	1.17	0.04	RELA
Tryptophan Degradation X (Mammalian, via Tryptamine)	1.17	0.04	ALDH7A1
Ethanol Degradation IV	1.17	0.04	ALDH7A1
IL-15 Production	1.13	0.0357	RELA
Regulation of eIF4 and p70S6K Signaling	1.12	0.0123	EIF3B,EIF3A
TNFR2 Signaling	1.1	0.0333	RELA
4-1BB Signaling in T Lymphocytes	1.07	0.0312	RELA
TWEAK Signaling	1.03	0.0286	RELA
MIF-mediated Glucocorticoid Regulation	1.03	0.0286	RELA
IL-17A Signaling in Fibroblasts	1.03	0.0286	RELA
PPARα/RXRα Activation	1.03	0.0108	RELA,FASN
Interferon Signaling	1.02	0.0278	RELA
Dopamine Degradation	1.01	0.027	ALDH7A1
Ethanol Degradation II	1.01	0.027	ALDH7A1
April Mediated Signaling	0.989	0.0256	RELA
tRNA Charging	0.989	0.0256	GARS
Noradrenaline and Adrenaline Degradation	0.978	0.025	ALDH7A1
NRF2-mediated Oxidative Stress Response	0.977	0.0101	STIP1,DNAJB11
Role of PKR in Interferon Induction and Antiviral Response	0.968	0.0244	RELA
B Cell Activating Factor Signaling	0.968	0.0244	RELA
Mechanisms of Viral Exit from Host Cells	0.968	0.0244	PDCD6IP
mTOR Signaling	0.949	0.00966	EIF3B,EIF3A
MIF Regulation of Innate Immunity	0.949	0.0233	RELA
Role of RIG1-like Receptors in Antiviral Innate Immunity	0.939	0.0227	RELA
Stearate Biosynthesis I (Animals)	0.939	0.0227	FASN
Osteoarthritis Pathway	0.932	0.00943	RELA,ANXA5
IL-9 Signaling	0.93	0.0222	RELA
iNOS Signaling	0.93	0.0222	RELA
Role of IL-17F in Allergic Inflammatory Airway Diseases	0.921	0.0217	RELA
nNOS Signaling in Neurons	0.912	0.0213	CAPN1
Integrin Signaling	0.909	0.00913	CAPN1,GIT1
TNFR1 Signaling	0.887	0.02	RELA
EIF2 Signaling	0.884	0.00881	EIF3B,EIF3A
Amyloid Processing	0.879	0.0196	CAPN1
Systemic Lupus Erythematosus Signaling	0.865	0.00858	SNRNP70,SNRNP200
CD27 Signaling in Lymphocytes	0.864	0.0189	RELA
Triacylglycerol Degradation	0.856	0.0185	PRDX6
Huntington's Disease Signaling	0.817	0.008	PSME1,CAPN1
Induction of Apoptosis by HIV1	0.807	0.0164	RELA
Activation of IRF by Cytosolic Pattern Recognition Receptors	0.794	0.0159	RELA
Wnt/Ca+ pathway	0.794	0.0159	RELA
PXR/RXR Activation	0.782	0.0154	RELA
Mitotic Roles of Polo-Like Kinase	0.776	0.0152	CAPN1
Lymphotoxin β Receptor Signaling	0.77	0.0149	RELA
IL-10 Signaling	0.758	0.0145	RELA
Role of IL-17A in Arthritis	0.758	0.0145	RELA
TREM1 Signaling	0.725	0.0133	RELA
Agrin Interactions at Neuromuscular Junction	0.725	0.0133	LAMB1
Heparan Sulfate Biosynthesis (Late Stages)	0.72	0.0132	PRDX6
Toll-like Receptor Signaling	0.72	0.0132	RELA
Serotonin Degradation	0.715	0.013	ALDH7A1
IL-17A Signaling in Airway Cells	0.71	0.0128	RELA
CD40 Signaling	0.705	0.0127	RELA
Role of PI3K/AKT Signaling in the Pathogenesis of Influenza	0.705	0.0127	RELA
Xenobiotic Metabolism Signaling	0.703	0.00676	RELA,ALDH7A1
IL-15 Signaling	0.691	0.0122	RELA
BMP signaling pathway	0.691	0.0122	RELA
Heparan Sulfate Biosynthesis	0.686	0.012	PRDX6
Angiopoietin Signaling	0.681	0.0119	RELA
Small Cell Lung Cancer Signaling	0.677	0.0118	RELA
Estrogen-Dependent Breast Cancer Signaling	0.672	0.0116	RELA
Regulation of IL-2 Expression in Activated and Anergic T Lymphocytes	0.672	0.0116	RELA
Erythropoietin Signaling	0.668	0.0115	RELA
Renal Cell Carcinoma Signaling	0.663	0.0114	FH
Crosstalk between Dendritic Cells and Natural Killer Cells	0.659	0.0112	RELA
JAK/Stat Signaling	0.659	0.0112	RELA
Altered T Cell and B Cell Signaling in Rheumatoid Arthritis	0.655	0.0111	RELA
IL-17 Signaling	0.651	0.011	RELA
OX40 Signaling Pathway	0.651	0.011	RELA
IL-1 Signaling	0.646	0.0109	RELA
Fcγ Receptor-mediated Phagocytosis in Macrophages and Monocytes	0.642	0.0108	EZR
LPS-stimulated MAPK Signaling	0.642	0.0108	RELA
NF-κB Activation by Viruses	0.642	0.0108	RELA
PEDF Signaling	0.642	0.0108	RELA
Death Receptor Signaling	0.642	0.0108	RELA
TR/RXR Activation	0.622	0.0102	FASN
Ceramide Signaling	0.619	0.0101	RELA
Acute Myeloid Leukemia Signaling	0.619	0.0101	RELA
PPAR Signaling	0.611	0.0099	RELA
RANK Signaling in Osteoclasts	0.607	0.0098	RELA
Glucocorticoid Receptor Signaling	0.606	0.0058	RELA,FKBP4
Prostate Cancer Signaling	0.604	0.00971	RELA
FAK Signaling	0.596	0.00952	CAPN1
PAK Signaling	0.589	0.00935	GIT1
Antioxidant Action of Vitamin C	0.586	0.00926	RELA
Amyotrophic Lateral Sclerosis Signaling	0.576	0.00901	CAPN1
Type I Diabetes Mellitus Signaling	0.576	0.00901	RELA
Chronic Myeloid Leukemia Signaling	0.572	0.00893	RELA
T Cell Receptor Signaling	0.563	0.0087	RELA
iCOS-iCOSL Signaling in T Helper Cells	0.538	0.00813	RELA
Rac Signaling	0.538	0.00813	RELA
NGF Signaling	0.532	0.008	RELA
PTEN Signaling	0.532	0.008	RELA
FXR/RXR Activation	0.529	0.00794	FASN
Atherosclerosis Signaling	0.526	0.00787	RELA
Molecular Mechanisms of Cancer	0.525	0.00508	RELA,RALBP1
Renin-Angiotensin Signaling	0.523	0.00781	RELA
fMLP Signaling in Neutrophils	0.52	0.00775	RELA
PI3K/AKT Signaling	0.515	0.00763	RELA
CD28 Signaling in T Helper Cells	0.512	0.00758	RELA
IL-6 Signaling	0.507	0.00746	RELA
GP6 Signaling Pathway	0.507	0.00746	LAMB1
PI3K Signaling in B Lymphocytes	0.501	0.00735	RELA
14-3-3-mediated Signaling	0.499	0.0073	PDCD6IP
Role of Pattern Recognition Receptors in Recognition of Bacteria and Viruses	0.499	0.0073	RELA
Androgen Signaling	0.499	0.0073	RELA
Corticotropin Releasing Hormone Signaling	0.494	0.00719	IVL
HMGB1 Signaling	0.494	0.00719	RELA
P2Y Purigenic Receptor Signaling Pathway	0.491	0.00714	RELA
Gα12/13 Signaling	0.489	0.00709	RELA
IL-12 Signaling and Production in Macrophages	0.476	0.00685	RELA
Insulin Receptor Signaling	0.474	0.0068	ACLY
Phagosome Maturation	0.471	0.00676	PRDX6
Type II Diabetes Mellitus Signaling	0.457	0.00649	RELA
Relaxin Signaling	0.449	0.00633	RELA
Hepatic Cholestasis	0.444	0.00625	RELA
Gαq Signaling	0.442	0.00621	RELA
PKCθ Signaling in T Lymphocytes	0.434	0.00606	RELA
Tight Junction Signaling	0.429	0.00599	RELA
Cdc42 Signaling	0.429	0.00599	DIAPH1
Aldosterone Signaling in Epithelial Cells	0.427	0.00595	DNAJB11
Tec Kinase Signaling	0.423	0.00588	RELA
GNRH Signaling	0.421	0.00585	RELA
Acute Phase Response Signaling	0.412	0.00568	RELA
RhoGDI Signaling	0.41	0.00565	EZR
Granulocyte Adhesion and Diapedesis	0.402	0.00552	EZR
Hepatic Fibrosis / Hepatic Stellate Cell Activation	0.391	0.00535	RELA
NF-κB Signaling	0.391	0.00535	RELA
RAR Activation	0.386	0.00526	RELA
Role of NFAT in Regulation of the Immune Response	0.383	0.00521	RELA
Agranulocyte Adhesion and Diapedesis	0.381	0.00518	EZR
Dendritic Cell Maturation	0.379	0.00515	RELA
Production of Nitric Oxide and Reactive Oxygen Species in Macrophages	0.379	0.00515	RELA
B Cell Receptor Signaling	0.379	0.00515	RELA
Regulation of the Epithelial-Mesenchymal Transition Pathway	0.377	0.00513	RELA
ILK Signaling	0.374	0.00508	RELA
Adrenomedullin signaling pathway	0.369	0.005	RELA
IL-8 Signaling	0.364	0.00493	RELA
Thrombin Signaling	0.353	0.00476	RELA
Leukocyte Extravasation Signaling	0.352	0.00474	EZR
AMPK Signaling	0.344	0.00463	FASN
LPS/IL-1 Mediated Inhibition of RXR Function	0.336	0.0045	ALDH7A1
Role of Osteoblasts, Osteoclasts and Chondrocytes in Rheumatoid Arthritis	0.321	0.00429	RELA
Phospholipase C Signaling	0.306	0.0041	RELA
Colorectal Cancer Metastasis Signaling	0.294	0.00394	RELA
G-Protein Coupled Receptor Signaling	0.264	0.00355	RELA
Neuroinflammation Signaling Pathway	0.236	0.00322	RELA
Role of Macrophages, Fibroblasts and Endothelial Cells in Rheumatoid Arthritis	0.228	0.00312	RELA
Axonal Guidance Signaling	0	0.00219	GIT1
Protein Kinase A Signaling	0	0.00249	RELA
